# 6mer seed toxicity in viral microRNAs

**DOI:** 10.1101/838979

**Authors:** Andrea E. Murmann, Elizabeth T. Bartom, Matthew J. Schipma, Jacob Vilker, Siquan Chen, Marcus E. Peter

**Author notes:** Contact: Marcus Peter.

## Abstract

Micro(mi)RNAs are short double stranded noncoding RNAs (19-23nts) that regulate gene expression by suppressing mRNAs through RNA interference. Targeting is determined by the seed sequence (position 2-7/8) of the mature miRNA. A minimal G-rich seed of just 6 nucleotides is highly toxic to cells by targeting genes essential for cell survival. A screen of 215 miRNAs encoded by 17 human pathogenic viruses (v-miRNAs) now suggests that a number of v-miRNAs can kill cells through a G-rich 6mer sequence embedded in their seed. Specifically, we demonstrate that miR-K12-6-5p, an oncoviral mimic of the tumor suppressive miR-15/16 family encoded by human Kaposi’s sarcoma-associated herpes virus, harbors a noncanonical toxic 6mer seed (position 3-8) and that v-miRNAs are more likely than cellular miRNAs to utilize a noncanonical 6mer seed. Our data suggest that during evolution viruses evolved to use 6mer seed toxicity to kill cells.
