## Supplementary material for "6mer seed toxicity in viral microRNAs": Table S1

### Sheet: Description
Table S1: List of all miRNAs encoded by human pathogenic viruses according to miRbase v. 22.1
One miRNA (highlighted in yellow) was inadvertently omitted from the screen.
Instead ebv-miR-BART9-5p (MIMAT0004816) was included twice.

### Sheet: The viral miRNAs
Viral microRNA name	Accession number			Mature miRNA	6mer seed (2-7)	6mer seed (3-8)
bkv-miR-B1-3p	MIMAT0009150			UGCUUGAUCCAUGUCCAGAGUCAA	GCUUGA	CUUGAU
bkv-miR-B1-5p	MIMAT0009149			AUCUGAGACUUGGGAAGAGCAUAA	UCUGAG	CUGAGA
bpcv1-miR-B1	MIMAT0020276			AAUACUGUGCUUGAGAGUGCGCAA	AUACUG	UACUGU
bpcv2-miR-B1	MIMAT0020277			AAUACUGUGCUUGAGAGUGCGCAA	AUACUG	UACUGU
ebv-miR-BART1-3p	MIMAT0003390			UAGCACCGCUAUCCACUAUGUCAA	AGCACC	GCACCG
ebv-miR-BART1-5p	MIMAT0000999			UCUUAGUGGAAGUGACGUGCUGUGAA	CUUAGU	UUAGUG
ebv-miR-BART10-3p	MIMAT0003420			UACAUAACCAUGGAGUUGGCUGUAA	ACAUAA	CAUAAC
ebv-miR-BART10-5p	MIMAT0004817			GCCACCUCUUUGGUUCUGUACAAA	CCACCU	CACCUC
ebv-miR-BART11-3p	MIMAT0003422			ACGCACACCAGGCUGACUGCCAA	CGCACA	GCACAC
ebv-miR-BART11-5p	MIMAT0003421			UCAGACAGUUUGGUGCGCUAGUUGAA	CAGACA	AGACAG
ebv-miR-BART12	MIMAT0003423			UCCUGUGGUGUUUGGUGUGGUUAA	CCUGUG	CUGUGG
ebv-miR-BART13-3p	MIMAT0003424			UGUAACUUGCCAGGGACGGCUGAAA	GUAACU	UAACUU
ebv-miR-BART13-5p	MIMAT0004818			AACCGGCUCGUGGCUCGUACAGAA	ACCGGC	CCGGCU
ebv-miR-BART14-3p	MIMAT0003426			UAAAUGCUGCAGUAGUAGGGAUAA	AAAUGC	AAUGCU
ebv-miR-BART14-5p	MIMAT0003425			UACCCUACGCUGCCGAUUUACAAA	ACCCUA	CCCUAC
ebv-miR-BART15	MIMAT0003713			GUCAGUGGUUUUGUUUCCUUGAAA	UCAGUG	CAGUGG
ebv-miR-BART16	MIMAT0003714			UUAGAUAGAGUGGGUGUGUGCUCUAA	UAGAUA	AGAUAG
ebv-miR-BART17-3p	MIMAT0003716			UGUAUGCCUGGUGUCCCCUUAGUAA	GUAUGC	UAUGCC
ebv-miR-BART17-5p	MIMAT0003715			UAAGAGGACGCAGGCAUACAAGAA	AAGAGG	AGAGGA
ebv-miR-BART18-3p	MIMAT0004835			UAUCGGAAGUUUGGGCUUCGUCAA	AUCGGA	UCGGAA
ebv-miR-BART18-5p	MIMAT0003717			UCAAGUUCGCACUUCCUAUACAAA	CAAGUU	AAGUUC
ebv-miR-BART19-3p	MIMAT0003718			UUUUGUUUGCUUGGGAAUGCUAA	UUUGUU	UUGUUU
ebv-miR-BART19-5p	MIMAT0004836			ACAUUCCCCGCAAACAUGACAUGAA	CAUUCC	AUUCCC
ebv-miR-BART2-3p	MIMAT0004744			AAGGAGCGAUUUGGAGAAAAUAAAAA	AGGAGC	GGAGCG
ebv-miR-BART2-5p	MIMAT0001000			UAUUUUCUGCAUUCGCCCUUGCAA	AUUUUC	UUUUCU
ebv-miR-BART20-3p	MIMAT0003720			CAUGAAGGCACAGCCUGUUACCAA	AUGAAG	UGAAGG
ebv-miR-BART20-5p	MIMAT0003719			UAGCAGGCAUGUCUUCAUUCCAA	AGCAGG	GCAGGC
ebv-miR-BART21-3p	MIMAT0010131			CUAGUUGUGCCCACUGGUGUUUAA	UAGUUG	AGUUGU
ebv-miR-BART21-5p	MIMAT0010130			UCACUAGUGAAGGCAACUAACAA	CACUAG	ACUAGU
ebv-miR-BART22	MIMAT0010132			UUACAAAGUCAUGGUCUAGUAGUAA	UACAAA	ACAAAG
ebv-miR-BART3-3p	MIMAT0003411			CGCACCACUAGUCACCAGGUGUAA	GCACCA	CACCAC
ebv-miR-BART3-5p	MIMAT0003410			ACCUAGUGUUAGUGUUGUGCUAA	CCUAGU	CUAGUG
ebv-miR-BART4-3p	MIMAT0009204			CACAUCACGUAGGCACCAGGUGUAA	ACAUCA	CAUCAC
ebv-miR-BART4-5p	MIMAT0003412			GACCUGAUGCUGCUGGUGUGCUAA	ACCUGA	CCUGAU
ebv-miR-BART5-3p	MIMAT0009205			GUGGGCCGCUGUUCACCUAA	UGGGCC	GGGCCG
ebv-miR-BART5-5p	MIMAT0003413			CAAGGUGAAUAUAGCUGCCCAUCGAA	AAGGUG	AGGUGA
ebv-miR-BART6-3p	MIMAT0003415			CGGGGAUCGGACUAGCCUUAGAAA	GGGGAU	GGGAUC
ebv-miR-BART6-5p	MIMAT0003414			UAAGGUUGGUCCAAUCCAUAGGAA	AAGGUU	AGGUUG
ebv-miR-BART7-3p	MIMAT0003416			CAUCAUAGUCCAGUGUCCAGGGAA	AUCAUA	UCAUAG
ebv-miR-BART7-5p	MIMAT0004815			CCUGGACCUUGACUAUGAAACAAA	CUGGAC	UGGACC
ebv-miR-BART8-3p	MIMAT0003418			GUCACAAUCUAUGGGGUCGUAGAAA	UCACAA	CACAAU
ebv-miR-BART8-5p	MIMAT0003417			UACGGUUUCCUAGAUUGUACAGAA	ACGGUU	CGGUUU
ebv-miR-BART9-3p	MIMAT0003419			UAACACUUCAUGGGUCCCGUAGUAA	AACACU	ACACUU
ebv-miR-BART9-5p	MIMAT0004816			UACUGGACCCUGAAUUGGAAACAA	ACUGGA	CUGGAC
ebv-miR-BHRF1-1	MIMAT0000995			UAACCUGAUCAGCCCCGGAGUUAA	AACCUG	ACCUGA
ebv-miR-BHRF1-2-3p	MIMAT0000997			UAUCUUUUGCGGCAGAAAUUGAAA	AUCUUU	UCUUUU
ebv-miR-BHRF1-2-5p	MIMAT0000996			AAAUUCUGUUGCAGCAGAUAGCAA	AAUUCU	AUUCUG
ebv-miR-BHRF1-3	MIMAT0000998			UAACGGGAAGUGUGUAAGCACAAA	AACGGG	ACGGGA
hbv-miR-B14RC-3p	MIMAT0031772			AGGAGGGGUCUGGGAGAGAAGGGAA	GGAGGG	GAGGGG
hbv-miR-B19-5p	MIMAT0031769			GUGGGCGCACUCGAUCCCGGCUAA	UGGGCG	GGGCGC
hbv-miR-B2-3p	MIMAT0031763			CGGCCGGGAACGAGAGACGGCGGAA	GGCCGG	GCCGGG
hbv-miR-B20-3p	MIMAT0031158			GUGCUGGUUGCCCGCGCUCUCGAA	UGCUGG	GCUGGU
hbv-miR-B20-5p	MIMAT0012172			GAGUGAGGGUGGCGAGCGCGUAA	AGUGAG	GUGAGG
hbv-miR-B21RC-5p	MIMAT0031770			GCGCCGGGGUGCGAACCUGGGGAA	CGCCGG	GCCGGG
hbv-miR-B22-3p	MIMAT0031773			UAGGGGAGUCCGUGAGAGAGCGGAA	AGGGGA	GGGGAG
hbv-miR-B26-5p	MIMAT0031771			UGAGUUCGGGCAGCAGGCGCGUAA	GAGUUC	AGUUCG
hbv-miR-B2RC	MIMAT0012170			GCGGCCCCUGGGCGCGGAGAGAA	CGGCCC	GGCCCC
hbv-miR-B3RC-3p	MIMAT0031765			CGGCUCUGCGUUUAUUGUUGGAAA	GGCUCU	GCUCUG
hbv-miR-B3RC-5p	MIMAT0031764			CAAUAAACCACGAACAGCCGUAA	AAUAAA	AUAAAC
hbv-miR-B4	MIMAT0012171			ACGGGGCGUGGUUGGUGGGCGAA	CGGGGC	GGGGCG
hbv-miR-B7-5p	MIMAT0031766			UUCUGGGCCUCGGGUUCGCUUCAA	UCUGGG	CUGGGC
hbv-miR-B8-3p	MIMAT0031768			GAUCUUCACUAGGCCUGCCCGGCAA	AUCUUC	UCUUCA
hbv-miR-B8-5p	MIMAT0031767			UGUGGAGGCCUAGGGGAGCCCGGAA	GUGGAG	UGGAGG
hcmv-miR-UL112-3p	MIMAT0001577			AAGUGACGGUGAGAUCCAGGCUAA	AGUGAC	GUGACG
hcmv-miR-UL112-5p	MIMAT0026552			CCUCCGGAUCACAUGGUUACUCAAA	CUCCGG	UCCGGA
hcmv-miR-UL148D	MIMAT0001578			UCGUCCUCCCCUUCUUCACCGAA	CGUCCU	GUCCUC
hcmv-miR-UL22A-3p	MIMAT0001575			UCACCAGAAUGCUAGUUUGUAGAA	CACCAG	ACCAGA
hcmv-miR-UL22A-5p	MIMAT0001574			UAACUAGCCUUCCCGUGAGAAA	AACUAG	ACUAGC
hcmv-miR-UL36-3p	MIMAT0004754			UUUCCAGGUGUUUUCAACGUGCAA	UUCCAG	UCCAGG
hcmv-miR-UL36-5p	MIMAT0001576			UCGUUGAAGACACCUGGAAAGAAA	CGUUGA	GUUGAA
hcmv-miR-UL59	MIMAT0029122			GUUCUCUCGCUCGUCAUGCCGUAA	UUCUCU	UCUCUC
hcmv-miR-UL69	MIMAT0029123			CCAGAGGCUAAGCCGAAACCGAA	CAGAGG	AGAGGC
hcmv-miR-UL70-3p	MIMAT0003343			GGGGAUGGGCUGGCGCGCGGAA	GGGAUG	GGAUGG
hcmv-miR-UL70-5p	MIMAT0003342			UGCGUCUCGGCCUCGUCCAGAAA	GCGUCU	CGUCUC
hcmv-miR-US22-3p	MIMAT0028166			UCGCCGGCCGCGCUGUAACCAGGAA	CGCCGG	GCCGGC
hcmv-miR-US22-5p	MIMAT0028165			UGUUUCAGCGUGUGUCCGCGGGAA	GUUUCA	UUUCAG
hcmv-miR-US25-1-3p	MIMAT0004755			UCCGAACGCUAGGUCGGUUCUAA	CCGAAC	CGAACG
hcmv-miR-US25-1-5p	MIMAT0001581			AACCGCUCAGUGGCUCGGACCAA	ACCGCU	CCGCUC
hcmv-miR-US25-2-3p	MIMAT0001583			AUCCACUUGGAGAGCUCCCGCGGUAA	UCCACU	CCACUU
hcmv-miR-US25-2-5p	MIMAT0001582			AGCGGUCUGUUCAGGUGGAUGAAA	GCGGUC	CGGUCU
hcmv-miR-US29-3p	MIMAT0028168			CCCACGGUCCGGGCACAAUCAAA	CCACGG	CACGGU
hcmv-miR-US29-5p	MIMAT0028167			UGGAUGUGCUCGGACCGUGACGAA	GGAUGU	GAUGUG
hcmv-miR-US33-3p	MIMAT0004756			UCACGGUCCGAGCACAUCCAAAA	CACGGU	ACGGUC
hcmv-miR-US33-5p	MIMAT0001584			GAUUGUGCCCGGACCGUGGGCGAA	AUUGUG	UUGUGC
hcmv-miR-US4-3p	MIMAT0026628			UGACAGCCCGCUACACCUCUAA	GACAGC	ACAGCC
hcmv-miR-US4-5p	MIMAT0003341			UGGACGUGCAGGGGGAUGUCUGAA	GGACGU	GACGUG
hcmv-miR-US5-1	MIMAT0001579			UGACAAGCCUGACGAGAGCGUAA	GACAAG	ACAAGC
hcmv-miR-US5-2-3p	MIMAT0001580			UAUGAUAGGUGUGACGAUGUCUAA	AUGAUA	UGAUAG
hcmv-miR-US5-2-5p	MIMAT0026553			CUUUCGCCACACCUAUCCUGAAAGAA	UUUCGC	UUCGCC
hhv6b-miR-Ro6-1-3p	MIMAT0023511			CGCGUUGGCAUCGGGCGCUGCUAUAA	GCGUUG	CGUUGG
hhv6b-miR-Ro6-1-5p	MIMAT0023510			AAGCAGUCCCGAUCUAUGCGACAA	AGCAGU	GCAGUC
hhv6b-miR-Ro6-2-3p	MIMAT0026459			UUACAGUUUCCGCUGCCGCUGUAA	UACAGU	ACAGUU
hhv6b-miR-Ro6-2-5p	MIMAT0026458			CGCCGCCGCCGUUACUGUCACUAA	GCCGCC	CCGCCG
hhv6b-miR-Ro6-3-3p	MIMAT0026461			AGACCGAGCGGGCUCCAUCCGAA	GACCGA	ACCGAG
hhv6b-miR-Ro6-3-5p	MIMAT0026460			GACGGAGCCCGCUCGGUAUCGAA	ACGGAG	CGGAGC
hhv6b-miR-Ro6-4-3p	MIMAT0026463			AUACCGAGCGGACUCCGUCGCCAA	UACCGA	ACCGAG
hhv6b-miR-Ro6-4-5p	MIMAT0026462			CGGAUGGAGCCCGCUCGGUCUCGAA	GGAUGG	GAUGGA
hiv1-miR-H1	MIMAT0004480			CCAGGGAGGCGUGCCUGGGCAA	CAGGGA	AGGGAG
hiv1-miR-N367	MIMAT0004478			ACUGACCUUUGGAUGGUGCUUCAAAA	CUGACC	UGACCU
hiv1-miR-TAR-3p	MIMAT0006017			UCUCUGGCUAACUAGGGAACCCAAA	CUCUGG	UCUGGC
hiv1-miR-TAR-5p	MIMAT0006016			UCUCUCUGGUUAGACCAGAUCUGAAA	CUCUCU	UCUCUG
hsv1-miR-H1-3p	MIMAT0015220			UACACCCCCCUGCCUUCCACCCUAA	ACACCC	CACCCC
hsv1-miR-H1-5p	MIMAT0003744			GAUGGAAGGACGGGAAGUGGAAA	AUGGAA	UGGAAG
hsv1-miR-H11	MIMAT0014688			UUAGGACAAAGUGCGAACGCAA	UAGGAC	AGGACA
hsv1-miR-H12	MIMAT0014689			UUGGGACGAAGUGCGAACGCUUAA	UGGGAC	GGGACG
hsv1-miR-H13	MIMAT0014690			UUAGGGCGAAGUGCGAGCACUGGAA	UAGGGC	AGGGCG
hsv1-miR-H14-3p	MIMAT0014692			UCUGUGCCGGGCGCGUGCGACAA	CUGUGC	UGUGCC
hsv1-miR-H14-5p	MIMAT0014691			AGUCGCACUCGUCCCUGGCUCAGGAA	GUCGCA	UCGCAC
hsv1-miR-H15	MIMAT0014693			GGCCCCGGGCCGGGCCGCCACGAA	GCCCCG	CCCCGG
hsv1-miR-H16	MIMAT0014694			CCAGGAGGCUGGGAUCGAAGGCAA	CAGGAG	AGGAGG
hsv1-miR-H17	MIMAT0014695			UGGCGCUGGGGCGCGAGGCGGAA	GGCGCU	GCGCUG
hsv1-miR-H18	MIMAT0014696			CCCGCCCGCCGGACGCCGGGACCAA	CCGCCC	CGCCCG
hsv1-miR-H2-3p	MIMAT0008399			CCUGAGCCAGGGACGAGUGCGACUAA	CUGAGC	UGAGCC
hsv1-miR-H2-5p	MIMAT0008398			UCGCACGCGCCCGGCACAGACUAA	CGCACG	GCACGC
hsv1-miR-H26	MIMAT0025022			UGGCUCGGUGAGCGACGGUCAA	GGCUCG	GCUCGG
hsv1-miR-H27	MIMAT0031152			CAGACCCCUUUCUCCCCCCUCUUAA	AGACCC	GACCCC
hsv1-miR-H3-3p	MIMAT0008400			CUGGGACUGUGCGGUUGGGACAA	UGGGAC	GGGACU
hsv1-miR-H3-5p	MIMAT0015279			CUCCUGACCGCGGGUUCCGAGUAA	UCCUGA	CCUGAC
hsv1-miR-H4-3p	MIMAT0008402			CUUGCCUGUCUAACUCGCUAGUAA	UUGCCU	UGCCUG
hsv1-miR-H4-5p	MIMAT0008401			GGUAGAGUUUGACAGGCAAGCAAA	GUAGAG	UAGAGU
hsv1-miR-H5-3p	MIMAT0008403			GUCAGAGAUCCAAACCCUCCGGAA	UCAGAG	CAGAGA
hsv1-miR-H5-5p	MIMAT0015280			GGGGGGGUUCGGGCAUCUCUACAA	GGGGGG	GGGGGU
hsv1-miR-H6-3p	MIMAT0008404			CACUUCCCGUCCUUCCAUCCCAA	ACUUCC	CUUCCC
hsv1-miR-H6-5p	MIMAT0015281			GGUGGAAGGCAGGGGGGUGUAAA	GUGGAA	UGGAAG
hsv1-miR-H7-3p	MIMAT0012596			UUUGGAUCCCGACCCCUCUUCAA	UUGGAU	UGGAUC
hsv1-miR-H7-5p	MIMAT0012595			AAAGGGGUCUGCAACCAAAGGAA	AAGGGG	AGGGGU
hsv1-miR-H8-3p	MIMAT0012598			GCCCCCGGUCCCUGUAUAUAAA	CCCCCG	CCCCGG
hsv1-miR-H8-5p	MIMAT0012597			UAUAUAGGGUCAGGGGGUUCAA	AUAUAG	UAUAGG
hsv2-miR-H10	MIMAT0014353			GGGUGCGGGGGUGGGCGGAA	GGUGCG	GUGCGG
hsv2-miR-H11-3p	MIMAT0014698			UUAGGACAAAGUGCGAACGCUUAA	UAGGAC	AGGACA
hsv2-miR-H11-5p	MIMAT0014697			AAGCGUUCGCACUUUGUCCUAAA	AGCGUU	GCGUUC
hsv2-miR-H12	MIMAT0014699			UUAGGACGAAGUGCGAACGCUUAA	UAGGAC	AGGACG
hsv2-miR-H13	MIMAT0014700			UUAGGGCAAAGUGCGAGCACUGAA	UAGGGC	AGGGCA
hsv2-miR-H19	MIMAT0014701			UUCGCUAGGCAAGCACGGACUGAA	UCGCUA	CGCUAG
hsv2-miR-H2	MIMAT0010205			UCUGAGCCUGGGUCAUGCGCGAAA	CUGAGC	UGAGCC
hsv2-miR-H20	MIMAT0014702			UUUGGUUACGGACCCCUUUCUAA	UUGGUU	UGGUUA
hsv2-miR-H21	MIMAT0014703			AUAACGUCAUGCUGUCUACGGAA	UAACGU	AACGUC
hsv2-miR-H22	MIMAT0014704			AGGGGUCUGGACGUGGGUGGGCAA	GGGGUC	GGGUCU
hsv2-miR-H23-3p	MIMAT0014706			ACGAGCUUCGCGGUACUACUCAA	CGAGCU	GAGCUU
hsv2-miR-H23-5p	MIMAT0014705			AGGCCGUGGAGCUUGCCAGCAA	GGCCGU	GCCGUG
hsv2-miR-H24	MIMAT0014707			CUCCGGCGCCUUCCCCCCGCCCUAA	UCCGGC	CCGGCG
hsv2-miR-H25	MIMAT0014708			CUGCGCGGCGGAGACCGGGACAA	UGCGCG	GCGCGG
hsv2-miR-H3	MIMAT0010202			UUUGGGAGUCUGCGGUUGGGAGAA	UUGGGA	UGGGAG
hsv2-miR-H4-3p	MIMAT0010204			CCGUGCUUGCCUAGCGAACUCAA	CGUGCU	GUGCUU
hsv2-miR-H4-5p	MIMAT0010203			GAGUUCACUCGGCACGCAUGCAA	AGUUCA	GUUCAC
hsv2-miR-H5	MIMAT0015650			GGGGGGGCUCGGGCCACCUGACCAA	GGGGGG	GGGGGC
hsv2-miR-H6-3p	MIMAT0015652			CCCAUCUUCUGCCCUUCCAUCCUAA	CCAUCU	CAUCUU
hsv2-miR-H6-5p	MIMAT0015651			AAUGGAAGGCGAGGGGAUGCAA	AUGGAA	UGGAAG
hsv2-miR-H7-3p	MIMAT0015375			UUUGGAUUCCGACCCCUCGUCAA	UUGGAU	UGGAUU
hsv2-miR-H7-5p	MIMAT0014351			AAAGGGGUCCGUAACCAAAGGAA	AAGGGG	AGGGGU
hsv2-miR-H9-3p	MIMAT0014352			UUCCCACCUCGGUCUCCUCCUCAA	UCCCAC	CCCACC
hsv2-miR-H9-5p	MIMAT0015376			CUCGGAGGUGGAGUCGCGGUAA	UCGGAG	CGGAGG
jcv-miR-J1-3p	MIMAT0009148			UGCUUGAUCCAUGUCCAGAGUCAA	GCUUGA	CUUGAU
jcv-miR-J1-5p	MIMAT0009147			UUCUGAGACCUGGGAAAAGCAUAA	UCUGAG	CUGAGA
kshv-miR-K12-1-3p	MIMAT0015214			GCAGCACCUGUUUCCUGCAACCAA	CAGCAC	AGCACC
kshv-miR-K12-1-5p	MIMAT0002182			AUUACAGGAAACUGGGUGUAAGCAA	UUACAG	UACAGG
kshv-miR-K12-10a-3p	MIMAT0002179			UAGUGUUGUCCCCCCGAGUGGCAA	AGUGUU	GUGUUG
kshv-miR-K12-10a-5p	MIMAT0015212			GGCUUGGGGCGAUACCACCACUAA	GCUUGG	CUUGGG
kshv-miR-K12-10b	MIMAT0002180			UGGUGUUGUCCCCCCGAGUGGCAA	GGUGUU	GUGUUG
kshv-miR-K12-11-3p	MIMAT0002181			UUAAUGCUUAGCCUGUGUCCGAAA	UAAUGC	AAUGCU
kshv-miR-K12-11-5p	MIMAT0015213			GGUCACAGCUUAAACAUUUCUAGGAA	GUCACA	UCACAG
kshv-miR-K12-12-3p	MIMAT0015238			UGGGGGAGGGUGCCCUGGUUGAAA	GGGGGA	GGGGAG
kshv-miR-K12-12-5p	MIMAT0003712			AACCAGGCCACCAUUCCUCUCCGAA	ACCAGG	CCAGGC
kshv-miR-K12-2-3p	MIMAT0015215			GAUCUUCCAGGGCUAGAGCUGAA	AUCUUC	UCUUCC
kshv-miR-K12-2-5p	MIMAT0002183			AACUGUAGUCCGGGUCGAUCUGAA	ACUGUA	CUGUAG
kshv-miR-K12-3-3p	MIMAT0002194			UCGCGGUCACAGAAUGUGACAAA	CGCGGU	GCGGUC
kshv-miR-K12-3-5p	MIMAT0002193			UCACAUUCUGAGGACGGCAGCGAAA	CACAUU	ACAUUC
kshv-miR-K12-4-3p	MIMAT0002192			UAGAAUACUGAGGCCUAGCUGAAA	AGAAUA	GAAUAC
kshv-miR-K12-4-5p	MIMAT0002191			AGCUAAACCGCAGUACUCUAGGAA	GCUAAA	CUAAAC
kshv-miR-K12-5-3p	MIMAT0002190			UAGGAUGCCUGGAACUUGCCGGUAA	AGGAUG	GGAUGC
kshv-miR-K12-5-5p	MIMAT0015218			AGGUAGUCCCUGGUGCCCUAAGGAA	GGUAGU	GUAGUC
kshv-miR-K12-6-3p	MIMAT0002189			UGAUGGUUUUCGGGCUGUUGAGAA	GAUGGU	AUGGUU
kshv-miR-K12-6-5p	MIMAT0002188			CCAGCAGCACCUAAUCCAUCGGAA	CAGCAG	AGCAGC
kshv-miR-K12-7-3p	MIMAT0002187			UGAUCCCAUGUUGCUGGCGCAA	GAUCCC	AUCCCA
kshv-miR-K12-7-5p	MIMAT0015217			AGCGCCACCGGACGGGGAUUUAUGAA	GCGCCA	CGCCAC
kshv-miR-K12-8-3p	MIMAT0002186			CUAGGCGCGACUGAGAGAGCAAA	UAGGCG	AGGCGC
kshv-miR-K12-8-5p	MIMAT0015216			ACUCCCUCACUAACGCCCCGCUAA	CUCCCU	UCCCUC
kshv-miR-K12-9-3p	MIMAT0002185			CUGGGUAUACGCAGCUGCGUAAAA	UGGGUA	GGGUAU
kshv-miR-K12-9-5p	MIMAT0002184			ACCCAGCUGCGUAAACCCCGCUAA	CCCAGC	CCAGCU
mcpv-miR-P1-3p	MIMAT0010151			UGUGCUGGAUUCUCUUCCUGAAAA	GUGCUG	UGCUGG
mcpv-miR-P1-5p	MIMAT0010150			UGGAAGAAUUUCUAGGUACACUAA	GGAAGA	GAAGAA
prv-miR-LLT1	MIMAT0025304			UCUCACCCCUGGGUCCGUCGCAA	CUCACC	UCACCC
prv-miR-LLT10a	MIMAT0025313			CCGAGCCUGCCCCUUCCGUCGCAAA	CGAGCC	GAGCCU
prv-miR-LLT10b	MIMAT0025314			CCGAGCCUGCCCCUUCCGUCGCAAA	CGAGCC	GAGCCU
prv-miR-LLT11a-3p	MIMAT0037462			UUCCGCCCGCUCUCCCACCGCCUUUAA	UCCGCC	CCGCCC
prv-miR-LLT11a-5p	MIMAT0025315			AGGCUGGGAGUGGGGACGGAAGAAA	GGCUGG	GCUGGG
prv-miR-LLT11b-3p	MIMAT0037463			UUCCGCCCGCUCUCCCACCGCCUUUAA	UCCGCC	CCGCCC
prv-miR-LLT11b-5p	MIMAT0025316			AGGCUGGGAGUGGGGACGGAAGAAA	GGCUGG	GCUGGG
prv-miR-LLT12	MIMAT0041125			UCAAACUUCCUCGUGUCCCCAA	CAAACU	AAACUU
prv-miR-LLT2	MIMAT0025305			CUCAUCCCGUCAGACCUGCGAA	UCAUCC	CAUCCC
prv-miR-LLT3	MIMAT0025306			CGCACACGCCCCUCUCGCGCACAA	GCACAC	CACACG
prv-miR-LLT4	MIMAT0025307			AGAGUAUCAGCGUGGCUUUUUUAA	GAGUAU	AGUAUC
prv-miR-LLT5	MIMAT0025308			UGAGUGGAUGGAUGGAGGCGAGAA	GAGUGG	AGUGGA
prv-miR-LLT6	MIMAT0025309			CGUACCGACCCGCCUACCAGGAA	GUACCG	UACCGA
prv-miR-LLT7-3p	MIMAT0037460			ACCACCGUCCCCCUGUCCCUAA	CCACCG	CACCGU
prv-miR-LLT7-5p	MIMAT0025310			GGGAUGGGCGCUCGGGGGUGAAA	GGAUGG	GAUGGG
prv-miR-LLT8-3p	MIMAT0037461			CAACCCUUCUGGAGCCCUACCAA	AACCCU	ACCCUU
prv-miR-LLT8-5p	MIMAT0025311			GUGGGGGCGAAGAUUGGGUUAA	UGGGGG	GGGGGC
prv-miR-LLT9	MIMAT0025312			AUCGAGGAGAUGUGGAGGGGAA	UCGAGG	CGAGGA
sfv-miR-S1-3p	MIMAT0040973			UUUAUUCACCAUACUCUCAAUAA	UUAUUC	UAUUCA
sfv-miR-S2-3p	MIMAT0040975			UGCUCAGCUAAAGUGACUCCCUUUAA	GCUCAG	CUCAGC
sfv-miR-S2-5p	MIMAT0040974			UAGGAGCCACUAGUUGAGCCUAA	AGGAGC	GGAGCC
sfv-miR-S3-3p	MIMAT0040977			GAUAGUCCACAGCUCCCUUCUAA	AUAGUC	UAGUCC
sfv-miR-S3-5p	MIMAT0040976			AAGGGAGUAUGUGGACCUUCUUAA	AGGGAG	GGGAGU
sfv-miR-S4-3p	MIMAT0040979			UUAAUGCUGACGGAUUGCUCUUUAA	UAAUGC	AAUGCU
sfv-miR-S4-5p	MIMAT0040978			CAAGAGCCCGGUAAGCAUUCAAGAA	AAGAGC	AGAGCC
sfv-miR-S5-3p	MIMAT0040981			CAUUUAGCAAUUUCCUUUGCUUUAA	AUUUAG	UUUAGC
sfv-miR-S5-5p	MIMAT0040980			AAAAAAGGGAAUGGCUAAACUUGAA	AAAAAG	AAAAGG
sfv-miR-S6-3p	MIMAT0040983			CAACAGUCGGGACAGCAUCUCGAA	AACAGU	ACAGUC
sfv-miR-S6-5p	MIMAT0040982			AGAUGUUUGGCUCACUGCGUUGGAAA	GAUGUU	AUGUUU
sfv-miR-S7-3p	MIMAT0040985			CCUCAUUCAGAGAGCCUUCUUUUAA	CUCAUU	UCAUUC
sfv-miR-S7-5p	MIMAT0040984			AAGAAGGCCUCCGGAAUGAAAGAAA	AGAAGG	GAAGGC
sv40-miR-S1-3p	MIMAT0003345			GCCUGUUUCAUGCCCUGAGUAA	CCUGUU	CUGUUU
sv40-miR-S1-5p	MIMAT0003344			UGAGGGGCCUGAAAUGAGCCUUAA	GAGGGG	AGGGGC
ttv-miR-T1-3p	MIMAT0040972			CACCAUCAGCCACACCUACUCAAA	ACCAUC	CCAUCA
ttv-miR-T1-5p	MIMAT0040971			AGUAGUUGAGGCGGACGGUGGCAA	GUAGUU	UAGUUG

### Sheet: Table S1
Virus name	Virus	No. mature miRNAs
BK virus	BKV	2
Bandicoot papillomatosis carcinomatosis virus type 1	BPCV1	1
Bandicoot papillomatosis carcinomatosis virus type 2	BPCV2	1
John Cunningham virus	JCV	2
Simian virus 40	SV40	2
Torque teno virus	TTV	2
Epstein-barr virus	EBV	44
Human herpes virus 6b	HHV6b	8
Hepatitis B virus	HBV	15
Human cytomegalovirus	HCMV	26
Human immune deficiency virus 1	HIV-1	4
Kaposi sarcoma associated herpes virus	KSHV	25
Merkel cell polyomavirus	MCPV	2
Herpes simplex virus 1	HSV1	27
Herpes simplex virus 2	HSV2	24
Pseudorabies virus	PRV	18
Semliki Forest virus	SFV	13
Total		216
