## Supplementary material for "6mer seed toxicity in viral microRNAs": Table S2

### Sheet: Description
Table S2: Results of toxicity screen of 215 v-miRNAs.
Note: 216 miRNAs were tested. One miRNA (ebv-miR-BART9-5p, MIMAT0004816) was in the screen twice

### Sheet: Results
miRNA	Accession number	Viab HeyA8 (%)	StDev	Viab H460 (%)	StDev	6mer seed	GC content	G content	C content	A content	U content
bkv-miR-B1-3p	MIMAT0009150	42.9007	6.58897	91.8	13.6	GCUUGA	50	33.3333	16.6667	16.6667	33.3333
bkv-miR-B1-5p	MIMAT0009149	87.2552	18.0435	78.3	10.4	UCUGAG	50	33.3333	16.6667	16.6667	33.3333
bpcv1-miR-B1	MIMAT0020276	118.124	34.4087	125.5	21.7	AUACUG	33.3333	16.6667	16.6667	33.3333	33.3333
bpcv2-miR-B1	MIMAT0020277	118.029	36.8413	92.5	15.2	AUACUG	33.3333	16.6667	16.6667	33.3333	33.3333
ebv-miR-BART1-3p	MIMAT0003390	90.4314	13.1659	93.5	18.3	AGCACC	66.6667	16.6667	50	33.3333	0
ebv-miR-BART1-5p	MIMAT0000999	73.2241	12.3904	72.5	7.4	CUUAGU	33.3333	16.6667	16.6667	16.6667	50
ebv-miR-BART10-3p	MIMAT0003420	92.0014	3.87079	90.6	9.9	ACAUAA	16.6667	0	16.6667	66.6667	16.6667
ebv-miR-BART10-5p	MIMAT0004817	83.4078	15.839	85.2	11.3	CCACCU	66.6667	0	66.6667	16.6667	16.6667
ebv-miR-BART11-3p	MIMAT0003422	88.8839	9.50218	80.4	15.1	CGCACA	66.6667	16.6667	50	33.3333	0
ebv-miR-BART11-5p	MIMAT0003421	98.1506	22.8768	90.7	15.4	CAGACA	50	16.6667	33.3333	50	0
ebv-miR-BART12	MIMAT0003423	46.8997	5.61135	77.8	14.7	CCUGUG	66.6667	33.3333	33.3333	0	33.3333
ebv-miR-BART13-3p	MIMAT0003424	55.0825	10.3704	83.2	31	GUAACU	33.3333	16.6667	16.6667	33.3333	33.3333
ebv-miR-BART13-5p	MIMAT0004818	77.1662	17.5712	74.8	8.9	ACCGGC	83.3333	33.3333	50	16.6667	0
ebv-miR-BART14-3p	MIMAT0003426	23.6258	0.972061	41.8	9.2	AAAUGC	33.3333	16.6667	16.6667	50	16.6667
ebv-miR-BART14-5p	MIMAT0003425	100.757	5.82245	92.2	15	ACCCUA	50	0	50	33.3333	16.6667
ebv-miR-BART15	MIMAT0003713	24.4635	4.39029	52	14.7	UCAGUG	50	33.3333	16.6667	16.6667	33.3333
ebv-miR-BART16	MIMAT0003714	106.473	12.8647	48	10.8	UAGAUA	16.6667	16.6667	0	50	33.3333
ebv-miR-BART17-3p	MIMAT0003716	77.7709	10.1915	56.9	18.8	GUAUGC	50	33.3333	16.6667	16.6667	33.3333
ebv-miR-BART17-5p	MIMAT0003715	59.8303	13.3594	98.4	21.6	AAGAGG	50	50	0	50	0
ebv-miR-BART18-3p	MIMAT0004835	89.4817	14.3122	89.4	36.9	AUCGGA	50	33.3333	16.6667	33.3333	16.6667
ebv-miR-BART18-5p	MIMAT0003717	51.6546	4.88315	79	6.2	CAAGUU	33.3333	16.6667	16.6667	33.3333	33.3333
ebv-miR-BART19-3p	MIMAT0003718	74.0277	14.1217	74.1	21.3	UUUGUU	16.6667	16.6667	0	0	83.3333
ebv-miR-BART19-5p	MIMAT0004836	71.2168	11.9136	79.3	20.5	CAUUCC	50	0	50	16.6667	33.3333
ebv-miR-BART2-3p	MIMAT0004744	56.3835	4.03295	74.5	3.9	AGGAGC	66.6667	50	16.6667	33.3333	0
ebv-miR-BART2-5p	MIMAT0001000	66.5141	2.15528	62.3	6	AUUUUC	16.6667	0	16.6667	16.6667	66.6667
ebv-miR-BART20-3p	MIMAT0003720	77.5176	4.0409	80.4	8.1	AUGAAG	33.3333	33.3333	0	50	16.6667
ebv-miR-BART20-5p	MIMAT0003719	50.0728	9.41281	72.7	21	AGCAGG	66.6667	50	16.6667	33.3333	0
ebv-miR-BART21-3p	MIMAT0010131	8.98538	0.815373	38.1	5.8	UAGUUG	33.3333	33.3333	0	16.6667	50
ebv-miR-BART21-5p	MIMAT0010130	64.7602	9.49812	57.5	2.9	CACUAG	50	16.6667	33.3333	33.3333	16.6667
ebv-miR-BART22	MIMAT0010132	26.6878	3.70756	29.5	7.3	UACAAA	16.6667	0	16.6667	66.6667	16.6667
ebv-miR-BART3-3p	MIMAT0003411	77.3707	12.9216	85.2	11.8	GCACCA	66.6667	16.6667	50	33.3333	0
ebv-miR-BART3-5p	MIMAT0003410	67.5303	6.26817	67.3	24	CCUAGU	50	16.6667	33.3333	16.6667	33.3333
ebv-miR-BART4-3p	MIMAT0009204	63.9993	9.5907	62.2	16.6	ACAUCA	33.3333	0	33.3333	50	16.6667
ebv-miR-BART4-5p	MIMAT0003412	73.7321	11.9659	79.4	11.9	ACCUGA	50	16.6667	33.3333	33.3333	16.6667
ebv-miR-BART5-5p	MIMAT0003413	90.6436	25.5883	85.2	23.1	AAGGUG	50	50	0	33.3333	16.6667
ebv-miR-BART6-3p	MIMAT0003415	70.984	1.70553	88.8	33.4	GGGGAU	66.6667	66.6667	0	16.6667	16.6667
ebv-miR-BART6-5p	MIMAT0003414	88.2573	5.70887	92.1	27.7	AAGGUU	33.3333	33.3333	0	33.3333	33.3333
ebv-miR-BART7-3p	MIMAT0003416	86.2612	14.075	76.4	18.7	AUCAUA	16.6667	0	16.6667	50	33.3333
ebv-miR-BART7-5p	MIMAT0004815	93.7295	13.7967	111.2	20.8	CUGGAC	66.6667	33.3333	33.3333	16.6667	16.6667
ebv-miR-BART8-3p	MIMAT0003418	123.663	5.43327	78.9	77.5	UCACAA	33.3333	0	33.3333	50	16.6667
ebv-miR-BART8-5p	MIMAT0003417	86.5168	0.835021	86.6	41.3	ACGGUU	50	33.3333	16.6667	16.6667	33.3333
ebv-miR-BART9-3p	MIMAT0003419	98.2364	3.38325	118.3	35.4	AACACU	33.3333	0	33.3333	50	16.6667
ebv-miR-BART9-5p	MIMAT0004816	65.3149	8.29001	73.3	2.2	ACUGGA	50	33.3333	16.6667	33.3333	16.6667
ebv-miR-BART9-5p	MIMAT0004816	61.1557	6.95224	62.2	21.8	ACUGGA	50	33.3333	16.6667	33.3333	16.6667
ebv-miR-BHRF1-1	MIMAT0000995	33.9661	2.90689	75.3	12.7	AACCUG	50	16.6667	33.3333	33.3333	16.6667
ebv-miR-BHRF1-2-3p	MIMAT0000997	79.296	10.6654	94.8	19.4	AUCUUU	16.6667	0	16.6667	16.6667	66.6667
ebv-miR-BHRF1-2-5p	MIMAT0000996	80.2126	19.128	72.7	18.3	AAUUCU	16.6667	0	16.6667	33.3333	50
ebv-miR-BHRF1-3	MIMAT0000998	74.6429	2.63066	77.8	13.4	AACGGG	66.6667	50	16.6667	33.3333	0
hbv-miR-B14RC-3p	MIMAT0031772	86.5932	15.1044	90.4	5.5	GGAGGG	83.3333	83.3333	0	16.6667	0
hbv-miR-B19-5p	MIMAT0031769	45.2654	5.45603	87.9	21	UGGGCG	83.3333	66.6667	16.6667	0	16.6667
hbv-miR-B2-3p	MIMAT0031763	84.6339	17.8431	106.2	30.2	GGCCGG	100	66.6667	33.3333	0	0
hbv-miR-B20-3p	MIMAT0031158	48.7476	6.31821	90.8	12.5	UGCUGG	66.6667	50	16.6667	0	33.3333
hbv-miR-B20-5p	MIMAT0012172	52.5061	8.35722	71.6	14.5	AGUGAG	50	50	0	33.3333	16.6667
hbv-miR-B21RC-5p	MIMAT0031770	89.5349	20.3718	76.8	10.3	CGCCGG	100	50	50	0	0
hbv-miR-B22-3p	MIMAT0031773	56.3855	5.45033	84.6	18.2	AGGGGA	66.6667	66.6667	0	33.3333	0
hbv-miR-B26-5p	MIMAT0031771	85.4421	12.2153	95.5	19.4	GAGUUC	50	33.3333	16.6667	16.6667	33.3333
hbv-miR-B2RC	MIMAT0012170	117.227	27.1088	94.9	8.9	CGGCCC	100	33.3333	66.6667	0	0
hbv-miR-B3RC-3p	MIMAT0031765	8.22989	1.16307	38	9.3	GGCUCU	66.6667	33.3333	33.3333	0	33.3333
hbv-miR-B3RC-5p	MIMAT0031764	85.9433	10.5583	73.7	14	AAUAAA	0	0	0	83.3333	16.6667
hbv-miR-B4	MIMAT0012171	27.7751	4.65691	65.1	23.3	CGGGGC	100	66.6667	33.3333	0	0
hbv-miR-B7-5p	MIMAT0031766	16.7959	1.82868	33.2	4	UCUGGG	66.6667	50	16.6667	0	33.3333
hbv-miR-B8-3p	MIMAT0031768	113.611	41.4781	83	15.3	AUCUUC	33.3333	0	33.3333	16.6667	50
hbv-miR-B8-5p	MIMAT0031767	45.0929	1.90673	41.4	16	GUGGAG	66.6667	66.6667	0	16.6667	16.6667
hcmv-miR-UL112-3p	MIMAT0001577	50.1212	1.57748	44.9	9.3	AGUGAC	50	33.3333	16.6667	33.3333	16.6667
hcmv-miR-UL112-5p	MIMAT0026552	95.2351	13.6648	85.2	9.3	CUCCGG	83.3333	33.3333	50	0	16.6667
hcmv-miR-UL148D	MIMAT0001578	35.8653	5.37774	44.6	9.5	CGUCCU	66.6667	16.6667	50	0	33.3333
hcmv-miR-UL22A-3p	MIMAT0001575	85.0251	9.27547	105.8	51.3	CACCAG	66.6667	16.6667	50	33.3333	0
hcmv-miR-UL22A-5p	MIMAT0001574	110.004	29.378	94.3	22.8	AACUAG	33.3333	16.6667	16.6667	50	16.6667
hcmv-miR-UL36-3p	MIMAT0004754	45.5743	5.32827	70.7	12	UUCCAG	50	16.6667	33.3333	16.6667	33.3333
hcmv-miR-UL36-5p	MIMAT0001576	57.708	5.66837	82.9	10.7	CGUUGA	50	33.3333	16.6667	16.6667	33.3333
hcmv-miR-UL59	MIMAT0029122	45.3733	5.335	48.8	3.5	UUCUCU	33.3333	0	33.3333	0	66.6667
hcmv-miR-UL69	MIMAT0029123	53.593	2.54761	59.9	8.1	CAGAGG	66.6667	50	16.6667	33.3333	0
hcmv-miR-UL70-3p	MIMAT0003343	84.1714	5.70432	92.7	18	GGGAUG	66.6667	66.6667	0	16.6667	16.6667
hcmv-miR-UL70-5p	MIMAT0003342	66.4104	7.4586	57.5	5.3	GCGUCU	66.6667	33.3333	33.3333	0	33.3333
hcmv-miR-US22-3p	MIMAT0028166	75.2741	8.63281	69	15.7	CGCCGG	100	50	50	0	0
hcmv-miR-US22-5p	MIMAT0028165	38.3875	6.63855	38.4	5	GUUUCA	33.3333	16.6667	16.6667	16.6667	50
hcmv-miR-US25-1-3p	MIMAT0004755	62.0734	3.4165	68.8	13.2	CCGAAC	66.6667	16.6667	50	33.3333	0
hcmv-miR-US25-1-5p	MIMAT0001581	55.7387	12.247	48.2	13.1	ACCGCU	66.6667	16.6667	50	16.6667	16.6667
hcmv-miR-US25-2-3p	MIMAT0001583	93.4898	16.6194	89.6	19.8	UCCACU	50	0	50	16.6667	33.3333
hcmv-miR-US25-2-5p	MIMAT0001582	25.7615	1.60829	24.7	6.1	GCGGUC	83.3333	50	33.3333	0	16.6667
hcmv-miR-US29-3p	MIMAT0028168	81.371	8.32363	97.8	21.1	CCACGG	83.3333	33.3333	50	16.6667	0
hcmv-miR-US29-5p	MIMAT0028167	54.4566	6.50083	103.2	20.8	GGAUGU	50	50	0	16.6667	33.3333
hcmv-miR-US33-3p	MIMAT0004756	70.1828	7.8873	107.1	33.4	CACGGU	66.6667	33.3333	33.3333	16.6667	16.6667
hcmv-miR-US33-5p	MIMAT0001584	58.0276	1.24462	104.3	50.3	AUUGUG	33.3333	33.3333	0	16.6667	50
hcmv-miR-US4-3p	MIMAT0026628	72.6523	11.2856	68	40.3	GACAGC	66.6667	33.3333	33.3333	33.3333	0
hcmv-miR-US4-5p	MIMAT0003341	22.3819	7.63663	26.4	20.4	GGACGU	66.6667	50	16.6667	16.6667	16.6667
hcmv-miR-US5-1	MIMAT0001579	65.694	8.14956	71.9	28.6	GACAAG	50	33.3333	16.6667	50	0
hcmv-miR-US5-2-3p	MIMAT0001580	59.0302	4.63378	99.3	32.3	AUGAUA	16.6667	16.6667	0	50	33.3333
hcmv-miR-US5-2-5p	MIMAT0026553	85.0597	12.9663	123.1	11.7	UUUCGC	50	16.6667	33.3333	0	50
hhv6b-miR-Ro6-1-3p	MIMAT0023511	37.1291	4.55597	56.3	21	GCGUUG	66.6667	50	16.6667	0	33.3333
hhv6b-miR-Ro6-1-5p	MIMAT0023510	80.2678	13.0087	70.1	10	AGCAGU	50	33.3333	16.6667	33.3333	16.6667
hhv6b-miR-Ro6-2-3p	MIMAT0026459	84.9019	13.0968	66.7	8.3	UACAGU	33.3333	16.6667	16.6667	33.3333	33.3333
hhv6b-miR-Ro6-2-5p	MIMAT0026458	91.3303	5.2352	113.6	27	GCCGCC	100	33.3333	66.6667	0	0
hhv6b-miR-Ro6-3-3p	MIMAT0026461	83.9507	11.9445	80.5	8.7	GACCGA	66.6667	33.3333	33.3333	33.3333	0
hhv6b-miR-Ro6-3-5p	MIMAT0026460	91.4132	4.57414	100.2	26.3	ACGGAG	66.6667	50	16.6667	33.3333	0
hhv6b-miR-Ro6-4-3p	MIMAT0026463	81.8208	5.02262	84.6	14.4	UACCGA	50	16.6667	33.3333	33.3333	16.6667
hhv6b-miR-Ro6-4-5p	MIMAT0026462	45.5435	6.19354	85.1	28.8	GGAUGG	66.6667	66.6667	0	16.6667	16.6667
hiv1-miR-H1	MIMAT0004480	61.7886	17.3092	84.8	22.2	CAGGGA	66.6667	50	16.6667	33.3333	0
hiv1-miR-N367	MIMAT0004478	30.3859	2.83056	75.8	23	CUGACC	66.6667	16.6667	50	16.6667	16.6667
hiv1-miR-TAR-3p	MIMAT0006017	65.3131	14.5402	50.5	2.6	CUCUGG	66.6667	33.3333	33.3333	0	33.3333
hiv1-miR-TAR-5p	MIMAT0006016	105.539	12.3417	105.3	15.3	CUCUCU	50	0	50	0	50
hsv1-miR-H1-3p	MIMAT0015220	76.8588	15.3469	86.3	18.1	ACACCC	66.6667	0	66.6667	33.3333	0
hsv1-miR-H1-5p	MIMAT0003744	58.6305	9.7248	83	14.4	AUGGAA	33.3333	33.3333	0	50	16.6667
hsv1-miR-H11	MIMAT0014688	74.3798	10.2978	81.9	29.2	UAGGAC	50	33.3333	16.6667	33.3333	16.6667
hsv1-miR-H12	MIMAT0014689	17.5511	0.560423	70.9	3.6	UGGGAC	66.6667	50	16.6667	16.6667	16.6667
hsv1-miR-H13	MIMAT0014690	51.0059	3.97829	95.6	22.2	UAGGGC	66.6667	50	16.6667	16.6667	16.6667
hsv1-miR-H14-3p	MIMAT0014692	46.6998	5.53372	119.1	20.8	CUGUGC	66.6667	33.3333	33.3333	0	33.3333
hsv1-miR-H14-5p	MIMAT0014691	116.067	6.85963	119.7	60.5	GUCGCA	66.6667	33.3333	33.3333	16.6667	16.6667
hsv1-miR-H15	MIMAT0014693	133.96	2.38068	116	20.5	GCCCCG	100	33.3333	66.6667	0	0
hsv1-miR-H16	MIMAT0014694	54.2613	6.40763	98	9.2	CAGGAG	66.6667	50	16.6667	33.3333	0
hsv1-miR-H17	MIMAT0014695	88.4216	8.55774	129.4	21.3	GGCGCU	83.3333	50	33.3333	0	16.6667
hsv1-miR-H18	MIMAT0014696	112.579	19.0002	110.6	18.1	CCGCCC	100	16.6667	83.3333	0	0
hsv1-miR-H2-3p	MIMAT0008399	71.1982	6.3027	104.8	16.4	CUGAGC	66.6667	33.3333	33.3333	16.6667	16.6667
hsv1-miR-H2-5p	MIMAT0008398	87.1533	14.3017	103.2	26.7	CGCACG	83.3333	33.3333	50	16.6667	0
hsv1-miR-H26	MIMAT0025022	65.6787	4.31975	75.3	18.4	GGCUCG	83.3333	50	33.3333	0	16.6667
hsv1-miR-H27	MIMAT0031152	100.86	18.4312	75.4	8.8	AGACCC	66.6667	16.6667	50	33.3333	0
hsv1-miR-H3-3p	MIMAT0008400	15.3326	0.610033	64.5	16.4	UGGGAC	66.6667	50	16.6667	16.6667	16.6667
hsv1-miR-H3-5p	MIMAT0015279	63.9	2.07925	57	13.6	UCCUGA	50	16.6667	33.3333	16.6667	33.3333
hsv1-miR-H4-3p	MIMAT0008402	40.5474	4.14595	38.4	26.5	UUGCCU	50	16.6667	33.3333	0	50
hsv1-miR-H4-5p	MIMAT0008401	70.869	6.08149	111.3	19.9	GUAGAG	50	50	0	33.3333	16.6667
hsv1-miR-H5-3p	MIMAT0008403	68.612	16.5397	67.5	26.7	UCAGAG	50	33.3333	16.6667	33.3333	16.6667
hsv1-miR-H5-5p	MIMAT0015280	32.9876	2.8555	37.6	3.1	GGGGGG	100	100	0	0	0
hsv1-miR-H6-3p	MIMAT0008404	60.9836	7.74725	65	22.1	ACUUCC	50	0	50	16.6667	33.3333
hsv1-miR-H6-5p	MIMAT0015281	27.3521	6.04464	91.6	16.4	GUGGAA	50	50	0	33.3333	16.6667
hsv1-miR-H7-3p	MIMAT0012596	66.8894	9.81999	120.8	23.1	UUGGAU	33.3333	33.3333	0	16.6667	50
hsv1-miR-H7-5p	MIMAT0012595	64.3253	11.699	117.5	26	AAGGGG	66.6667	66.6667	0	33.3333	0
hsv1-miR-H8-3p	MIMAT0012598	115.467	35.406	118.9	15.6	CCCCCG	100	16.6667	83.3333	0	0
hsv1-miR-H8-5p	MIMAT0012597	75.6258	2.74349	105.7	10.5	AUAUAG	16.6667	16.6667	0	50	33.3333
hsv2-miR-H10	MIMAT0014353	155.334	9.09462	141.4	35.9	GGUGCG	83.3333	66.6667	16.6667	0	16.6667
hsv2-miR-H11-3p	MIMAT0014698	53.9624	3.22835	81.9	29.9	UAGGAC	50	33.3333	16.6667	33.3333	16.6667
hsv2-miR-H11-5p	MIMAT0014697	49.8469	6.937	60.2	49.1	AGCGUU	50	33.3333	16.6667	16.6667	33.3333
hsv2-miR-H12	MIMAT0014699	57.4694	2.47174	82.2	7.8	UAGGAC	50	33.3333	16.6667	33.3333	16.6667
hsv2-miR-H13	MIMAT0014700	48.7912	1.9668	90.7	5.8	UAGGGC	66.6667	50	16.6667	16.6667	16.6667
hsv2-miR-H19	MIMAT0014701	125.919	5.06327	133.9	26.6	UCGCUA	50	16.6667	33.3333	16.6667	33.3333
hsv2-miR-H2	MIMAT0010205	83.3302	3.93193	110.8	21.7	CUGAGC	66.6667	33.3333	33.3333	16.6667	16.6667
hsv2-miR-H20	MIMAT0014702	83.9362	13.3243	100.3	13.5	UUGGUU	33.3333	33.3333	0	0	66.6667
hsv2-miR-H21	MIMAT0014703	60.0679	9.01093	52.9	12.6	UAACGU	33.3333	16.6667	16.6667	33.3333	33.3333
hsv2-miR-H22	MIMAT0014704	78.4969	5.95857	102.6	22	GGGGUC	83.3333	66.6667	16.6667	0	16.6667
hsv2-miR-H23-3p	MIMAT0014706	57.9133	3.67235	110	9.2	CGAGCU	66.6667	33.3333	33.3333	16.6667	16.6667
hsv2-miR-H23-5p	MIMAT0014705	91.3673	5.28512	121.9	21.5	GGCCGU	83.3333	50	33.3333	0	16.6667
hsv2-miR-H24	MIMAT0014707	73.1204	0.818453	123.3	6.5	UCCGGC	83.3333	33.3333	50	0	16.6667
hsv2-miR-H25	MIMAT0014708	105.631	20.6774	115.1	21.2	UGCGCG	83.3333	50	33.3333	0	16.6667
hsv2-miR-H3	MIMAT0010202	32.3616	3.15324	77.7	17.3	UUGGGA	50	50	0	16.6667	33.3333
hsv2-miR-H4-3p	MIMAT0010204	122.043	18.3377	121.4	33.5	CGUGCU	66.6667	33.3333	33.3333	0	33.3333
hsv2-miR-H4-5p	MIMAT0010203	55.6792	5.68935	63.5	6	AGUUCA	33.3333	16.6667	16.6667	33.3333	33.3333
hsv2-miR-H5	MIMAT0015650	105.411	5.48198	110.9	41.3	GGGGGG	100	100	0	0	0
hsv2-miR-H6-3p	MIMAT0015652	110.237	14.6641	102.6	33.7	CCAUCU	50	0	50	16.6667	33.3333
hsv2-miR-H6-5p	MIMAT0015651	87.575	9.38645	124.4	32.8	AUGGAA	33.3333	33.3333	0	50	16.6667
hsv2-miR-H7-3p	MIMAT0015375	80.3844	10.7643	108.8	13.5	UUGGAU	33.3333	33.3333	0	16.6667	50
hsv2-miR-H7-5p	MIMAT0014351	66.6625	8.49714	105.8	6.9	AAGGGG	66.6667	66.6667	0	33.3333	0
hsv2-miR-H9-3p	MIMAT0014352	69.6829	15.0979	82.6	11.9	UCCCAC	66.6667	0	66.6667	16.6667	16.6667
hsv2-miR-H9-5p	MIMAT0015376	77.8564	9.65324	107.9	15.8	UCGGAG	66.6667	50	16.6667	16.6667	16.6667
jcv-miR-J1-3p	MIMAT0009148	48.1985	5.52277	115.3	19.5	GCUUGA	50	33.3333	16.6667	16.6667	33.3333
jcv-miR-J1-5p	MIMAT0009147	90.7179	18.4605	98	18.4	UCUGAG	50	33.3333	16.6667	16.6667	33.3333
kshv-miR-K12-1-3p	MIMAT0015214	126.419	25.3152	112.7	15.4	CAGCAC	66.6667	16.6667	50	33.3333	0
kshv-miR-K12-1-5p	MIMAT0002182	104.677	2.36222	112.8	6.6	UUACAG	33.3333	16.6667	16.6667	33.3333	33.3333
kshv-miR-K12-10a-3p	MIMAT0002179	94.0942	7.50901	110.1	26.6	AGUGUU	33.3333	33.3333	0	16.6667	50
kshv-miR-K12-10a-5p	MIMAT0015212	44.0739	12.7989	86.2	16.9	GCUUGG	66.6667	50	16.6667	0	33.3333
kshv-miR-K12-10b	MIMAT0002180	86.9663	13.119	106.9	29.7	GGUGUU	50	50	0	0	50
kshv-miR-K12-11-3p	MIMAT0002181	32.5957	5.63589	59.3	3.2	UAAUGC	33.3333	16.6667	16.6667	33.3333	33.3333
kshv-miR-K12-11-5p	MIMAT0015213	121.512	14.2862	114.7	34.2	GUCACA	50	16.6667	33.3333	33.3333	16.6667
kshv-miR-K12-12-3p	MIMAT0015238	57.011	1.75192	94.5	7.7	GGGGGA	83.3333	83.3333	0	16.6667	0
kshv-miR-K12-12-5p	MIMAT0003712	53.189	5.24305	76.2	16	ACCAGG	66.6667	33.3333	33.3333	33.3333	0
kshv-miR-K12-2-3p	MIMAT0015215	58.3728	3.54134	78.9	11.9	AUCUUC	33.3333	0	33.3333	16.6667	50
kshv-miR-K12-2-5p	MIMAT0002183	97.7379	2.00336	69	3.5	ACUGUA	33.3333	16.6667	16.6667	33.3333	33.3333
kshv-miR-K12-3-3p	MIMAT0002194	11.9682	0.364511	47.8	16.9	CGCGGU	83.3333	50	33.3333	0	16.6667
kshv-miR-K12-3-5p	MIMAT0002193	105.37	6.56829	131.8	27	CACAUU	33.3333	0	33.3333	33.3333	33.3333
kshv-miR-K12-4-3p	MIMAT0002192	76.3485	2.84114	93	15	AGAAUA	16.6667	16.6667	0	66.6667	16.6667
kshv-miR-K12-4-5p	MIMAT0002191	81.1982	3.97574	79.1	8.9	GCUAAA	33.3333	16.6667	16.6667	50	16.6667
kshv-miR-K12-5-3p	MIMAT0002190	52.801	33.1426	60.1	8.7	AGGAUG	50	50	0	33.3333	16.6667
kshv-miR-K12-5-5p	MIMAT0015218	98.191	9.2926	97.8	34.2	GGUAGU	50	50	0	16.6667	33.3333
kshv-miR-K12-6-3p	MIMAT0002189	56.4065	2.8548	62.2	5.4	GAUGGU	50	50	0	16.6667	33.3333
kshv-miR-K12-6-5p	MIMAT0002188	61.6633	0.651317	87.1	25.7	CAGCAG	66.6667	33.3333	33.3333	33.3333	0
kshv-miR-K12-7-3p	MIMAT0002187	123.358	7.79576	72.2	58.7	GAUCCC	66.6667	16.6667	50	16.6667	16.6667
kshv-miR-K12-7-5p	MIMAT0015217	125.016	10.6227	103.9	3.7	GCGCCA	83.3333	33.3333	50	16.6667	0
kshv-miR-K12-8-3p	MIMAT0002186	54.4227	1.9611	74.8	5.7	UAGGCG	66.6667	50	16.6667	16.6667	16.6667
kshv-miR-K12-8-5p	MIMAT0015216	92.4815	12.822	93.3	26.5	CUCCCU	66.6667	0	66.6667	0	33.3333
kshv-miR-K12-9-3p	MIMAT0002185	42.0471	3.49981	31.5	13.3	UGGGUA	50	50	0	16.6667	33.3333
kshv-miR-K12-9-5p	MIMAT0002184	96.0129	14.2526	98	24.5	CCCAGC	83.3333	16.6667	66.6667	16.6667	0
mcpv-miR-P1-3p	MIMAT0010151	55.5657	5.49432	46.7	8.4	GUGCUG	66.6667	50	16.6667	0	33.3333
mcpv-miR-P1-5p	MIMAT0010150	55.9918	7.34429	69	19.5	GGAAGA	50	50	0	50	0
prv-miR-LLT1	MIMAT0025304	82.4091	19.4819	111.4	31.5	CUCACC	66.6667	0	66.6667	16.6667	16.6667
prv-miR-LLT10a	MIMAT0025313	96.2392	11.0365	101.5	3.2	CGAGCC	83.3333	33.3333	50	16.6667	0
prv-miR-LLT10b	MIMAT0025314	94.083	14.5735	96.5	14.7	CGAGCC	83.3333	33.3333	50	16.6667	0
prv-miR-LLT11a-3p	MIMAT0037462	32.5145	4.52594	77.6	27.6	UCCGCC	83.3333	16.6667	66.6667	0	16.6667
prv-miR-LLT11a-5p	MIMAT0025315	11.3429	1.83982	44.8	29.6	GGCUGG	83.3333	66.6667	16.6667	0	16.6667
prv-miR-LLT11b-3p	MIMAT0037463	39.159	8.55148	74.3	27.8	UCCGCC	83.3333	16.6667	66.6667	0	16.6667
prv-miR-LLT11b-5p	MIMAT0025316	13.8618	6.13413	38.5	12.6	GGCUGG	83.3333	66.6667	16.6667	0	16.6667
prv-miR-LLT12	MIMAT0041125	84.7904	21.9132	104	29.6	CAAACU	33.3333	0	33.3333	50	16.6667
prv-miR-LLT2	MIMAT0025305	62.2011	3.68669	92.9	15.5	UCAUCC	50	0	50	16.6667	33.3333
prv-miR-LLT3	MIMAT0025306	77.904	15.6156	107.8	20.8	GCACAC	66.6667	16.6667	50	33.3333	0
prv-miR-LLT4	MIMAT0025307	77.8753	13.1824	77.2	25.7	GAGUAU	33.3333	33.3333	0	33.3333	33.3333
prv-miR-LLT5	MIMAT0025308	57.789	6.30449	98.8	19	GAGUGG	66.6667	66.6667	0	16.6667	16.6667
prv-miR-LLT6	MIMAT0025309	97.1132	25.2976	78.8	20.3	GUACCG	66.6667	33.3333	33.3333	16.6667	16.6667
prv-miR-LLT7-3p	MIMAT0037460	98.6789	8.84538	117.3	7.3	CCACCG	83.3333	16.6667	66.6667	16.6667	0
prv-miR-LLT7-5p	MIMAT0025310	100.786	22.4771	111	14.6	GGAUGG	66.6667	66.6667	0	16.6667	16.6667
prv-miR-LLT8-3p	MIMAT0037461	84.2032	5.52799	101.3	18.3	AACCCU	50	0	50	33.3333	16.6667
prv-miR-LLT8-5p	MIMAT0025311	13.7709	8.67575	92.3	24.2	UGGGGG	83.3333	83.3333	0	0	16.6667
prv-miR-LLT9	MIMAT0025312	64.2784	4.18492	79	10.7	UCGAGG	66.6667	50	16.6667	16.6667	16.6667
sfv-miR-S1-3p	MIMAT0040973	54.1011	0.684122	120.9	38.2	UUAUUC	16.6667	0	16.6667	16.6667	66.6667
sfv-miR-S2-3p	MIMAT0040975	93.222	2.54283	87	8.3	GCUCAG	66.6667	33.3333	33.3333	16.6667	16.6667
sfv-miR-S2-5p	MIMAT0040974	32.18	3.67081	26.9	6.3	AGGAGC	66.6667	50	16.6667	33.3333	0
sfv-miR-S3-3p	MIMAT0040977	70.8801	6.264	88.5	13.3	AUAGUC	33.3333	16.6667	16.6667	33.3333	33.3333
sfv-miR-S3-5p	MIMAT0040976	56.1746	8.35821	38.7	7.8	AGGGAG	66.6667	66.6667	0	33.3333	0
sfv-miR-S4-3p	MIMAT0040979	43.5738	4.03168	81.5	15.6	UAAUGC	33.3333	16.6667	16.6667	33.3333	33.3333
sfv-miR-S4-5p	MIMAT0040978	75.5169	5.55966	87.6	33.9	AAGAGC	50	33.3333	16.6667	50	0
sfv-miR-S5-3p	MIMAT0040981	41.089	3.22233	41.2	3.6	AUUUAG	16.6667	16.6667	0	33.3333	50
sfv-miR-S5-5p	MIMAT0040980	82.7292	2.79775	83.4	5.7	AAAAAG	16.6667	16.6667	0	83.3333	0
sfv-miR-S6-3p	MIMAT0040983	49.5791	8.84167	82.1	26.5	AACAGU	33.3333	16.6667	16.6667	50	16.6667
sfv-miR-S6-5p	MIMAT0040982	98.793	18.4331	99.3	13.6	GAUGUU	33.3333	33.3333	0	16.6667	50
sfv-miR-S7-3p	MIMAT0040985	105.841	19.9502	106.5	5.7	CUCAUU	33.3333	0	33.3333	16.6667	50
sfv-miR-S7-5p	MIMAT0040984	40.7652	3.17585	86.7	22.3	AGAAGG	50	50	0	50	0
sv40-miR-S1-3p	MIMAT0003345	93.488	10.055	100.7	10.2	CCUGUU	50	16.6667	33.3333	0	50
sv40-miR-S1-5p	MIMAT0003344	9.78304	1.61571	41.1	11.9	GAGGGG	83.3333	83.3333	0	16.6667	0
ttv-miR-T1-3p	MIMAT0040972	47.2003	3.42078	45.1	10.5	ACCAUC	50	0	50	33.3333	16.6667
ttv-miR-T1-5p	MIMAT0040971	37.7904	0.601533	68.5	24.1	GUAGUU	33.3333	33.3333	0	16.6667	50
