## Supplementary material for "6mer seed toxicity in viral microRNAs": Table S3

### Sheet: Description
Table S3: The 6mer seeds that are represented by the 215 v-miRNAs tested.
miRNAs highlighted in green share a 6mer seed and are identical outside the seed.
miRNAs highlighted in orange share a 6mer seed and differ in sequence outside the seed.

### Sheet: The 196 2-7 6mer seeds
Seed number	6mer seed	miRNA	Mature miRNA
1	AAAAAG	sfv-miR-S5-5p	AAAAAAGGGAAUGGCUAAACUUGAA
2	AAAUGC	ebv-miR-BART14-3p	UAAAUGCUGCAGUAGUAGGGAUAA
3	AACACU	ebv-miR-BART9-3p	UAACACUUCAUGGGUCCCGUAGUAA
4	AACAGU	sfv-miR-S6-3p	CAACAGUCGGGACAGCAUCUCGAA
5	AACCCU	prv-miR-LLT8-3p	CAACCCUUCUGGAGCCCUACCAA
6	AACCUG	ebv-miR-BHRF1-1	UAACCUGAUCAGCCCCGGAGUUAA
7	AACGGG	ebv-miR-BHRF1-3	UAACGGGAAGUGUGUAAGCACAAA
8	AACUAG	hcmv-miR-UL22A-5p	UAACUAGCCUUCCCGUGAGAAA
9	AAGAGC	sfv-miR-S4-5p	CAAGAGCCCGGUAAGCAUUCAAGAA
10	AAGAGG	ebv-miR-BART17-5p	UAAGAGGACGCAGGCAUACAAGAA
11	AAGGGG	hsv1-miR-H7-5p	AAAGGGGUCUGCAACCAAAGGAA
11	AAGGGG	hsv2-miR-H7-5p	AAAGGGGUCCGUAACCAAAGGAA
12	AAGGUG	ebv-miR-BART5-5p	CAAGGUGAAUAUAGCUGCCCAUCGAA
13	AAGGUU	ebv-miR-BART6-5p	UAAGGUUGGUCCAAUCCAUAGGAA
14	AAUAAA	hbv-miR-B3RC-5p	CAAUAAACCACGAACAGCCGUAA
15	AAUUCU	ebv-miR-BHRF1-2-5p	AAAUUCUGUUGCAGCAGAUAGCAA
16	ACACCC	hsv1-miR-H1-3p	UACACCCCCCUGCCUUCCACCCUAA
17	ACAUAA	ebv-miR-BART10-3p	UACAUAACCAUGGAGUUGGCUGUAA
18	ACAUCA	ebv-miR-BART4-3p	CACAUCACGUAGGCACCAGGUGUAA
19	ACCAGG	kshv-miR-K12-12-5p	AACCAGGCCACCAUUCCUCUCCGAA
20	ACCAUC	ttv-miR-T1-3p	CACCAUCAGCCACACCUACUCAAA
21	ACCCUA	ebv-miR-BART14-5p	UACCCUACGCUGCCGAUUUACAAA
22	ACCGCU	hcmv-miR-US25-1-5p	AACCGCUCAGUGGCUCGGACCAA
23	ACCGGC	ebv-miR-BART13-5p	AACCGGCUCGUGGCUCGUACAGAA
24	ACCUGA	ebv-miR-BART4-5p	GACCUGAUGCUGCUGGUGUGCUAA
25	ACGGAG	hhv6b-miR-Ro6-3-5p	GACGGAGCCCGCUCGGUAUCGAA
26	ACGGUU	ebv-miR-BART8-5p	UACGGUUUCCUAGAUUGUACAGAA
27	ACUGUA	kshv-miR-K12-2-5p	AACUGUAGUCCGGGUCGAUCUGAA
28	ACUUCC	hsv1-miR-H6-3p	CACUUCCCGUCCUUCCAUCCCAA
29	AGAAGG	sfv-miR-S7-5p	AAGAAGGCCUCCGGAAUGAAAGAAA
30	AGAAUA	kshv-miR-K12-4-3p	UAGAAUACUGAGGCCUAGCUGAAA
31	AGACCC	hsv1-miR-H27	CAGACCCCUUUCUCCCCCCUCUUAA
32	AGCACC	ebv-miR-BART1-3p	UAGCACCGCUAUCCACUAUGUCAA
33	AGCAGG	ebv-miR-BART20-5p	UAGCAGGCAUGUCUUCAUUCCAA
34	AGCAGU	hhv6b-miR-Ro6-1-5p	AAGCAGUCCCGAUCUAUGCGACAA
35	AGCGUU	hsv2-miR-H11-5p	AAGCGUUCGCACUUUGUCCUAAA
36	AGGAGC	ebv-miR-BART2-3p	AAGGAGCGAUUUGGAGAAAAUAAAAA
36	AGGAGC	sfv-miR-S2-5p	UAGGAGCCACUAGUUGAGCCUAA
37	AGGAUG	kshv-miR-K12-5-3p	UAGGAUGCCUGGAACUUGCCGGUAA
38	AGGGAG	sfv-miR-S3-5p	AAGGGAGUAUGUGGACCUUCUUAA
39	AGGGGA	hbv-miR-B22-3p	UAGGGGAGUCCGUGAGAGAGCGGAA
40	AGUGAC	hcmv-miR-UL112-3p	AAGUGACGGUGAGAUCCAGGCUAA
41	AGUGAG	hbv-miR-B20-5p	GAGUGAGGGUGGCGAGCGCGUAA
42	AGUGUU	kshv-miR-K12-10a-3p	UAGUGUUGUCCCCCCGAGUGGCAA
43	AGUUCA	hsv2-miR-H4-5p	GAGUUCACUCGGCACGCAUGCAA
44	AUACUG	bpcv1-miR-B1	AAUACUGUGCUUGAGAGUGCGCAA
44	AUACUG	bpcv2-miR-B1	AAUACUGUGCUUGAGAGUGCGCAA
45	AUAGUC	sfv-miR-S3-3p	GAUAGUCCACAGCUCCCUUCUAA
46	AUAUAG	hsv1-miR-H8-5p	UAUAUAGGGUCAGGGGGUUCAA
47	AUCAUA	ebv-miR-BART7-3p	CAUCAUAGUCCAGUGUCCAGGGAA
48	AUCGGA	ebv-miR-BART18-3p	UAUCGGAAGUUUGGGCUUCGUCAA
49	AUCUUC	hbv-miR-B8-3p	GAUCUUCACUAGGCCUGCCCGGCAA
49	AUCUUC	kshv-miR-K12-2-3p	GAUCUUCCAGGGCUAGAGCUGAA
50	AUCUUU	ebv-miR-BHRF1-2-3p	UAUCUUUUGCGGCAGAAAUUGAAA
51	AUGAAG	ebv-miR-BART20-3p	CAUGAAGGCACAGCCUGUUACCAA
52	AUGAUA	hcmv-miR-US5-2-3p	UAUGAUAGGUGUGACGAUGUCUAA
53	AUGGAA	hsv1-miR-H1-5p	GAUGGAAGGACGGGAAGUGGAAA
53	AUGGAA	hsv2-miR-H6-5p	AAUGGAAGGCGAGGGGAUGCAA
54	AUUGUG	hcmv-miR-US33-5p	GAUUGUGCCCGGACCGUGGGCGAA
55	AUUUAG	sfv-miR-S5-3p	CAUUUAGCAAUUUCCUUUGCUUUAA
56	AUUUUC	ebv-miR-BART2-5p	UAUUUUCUGCAUUCGCCCUUGCAA
57	CAAACU	prv-miR-LLT12	UCAAACUUCCUCGUGUCCCCAA
58	CAAGUU	ebv-miR-BART18-5p	UCAAGUUCGCACUUCCUAUACAAA
59	CACAUU	kshv-miR-K12-3-5p	UCACAUUCUGAGGACGGCAGCGAAA
60	CACCAG	hcmv-miR-UL22A-3p	UCACCAGAAUGCUAGUUUGUAGAA
61	CACGGU	hcmv-miR-US33-3p	UCACGGUCCGAGCACAUCCAAAA
62	CACUAG	ebv-miR-BART21-5p	UCACUAGUGAAGGCAACUAACAA
63	CAGACA	ebv-miR-BART11-5p	UCAGACAGUUUGGUGCGCUAGUUGAA
64	CAGAGG	hcmv-miR-UL69	CCAGAGGCUAAGCCGAAACCGAA
65	CAGCAC	kshv-miR-K12-1-3p	GCAGCACCUGUUUCCUGCAACCAA
66	CAGCAG	kshv-miR-K12-6-5p	CCAGCAGCACCUAAUCCAUCGGAA
67	CAGGAG	hsv1-miR-H16	CCAGGAGGCUGGGAUCGAAGGCAA
68	CAGGGA	hiv1-miR-H1	CCAGGGAGGCGUGCCUGGGCAA
69	CAUUCC	ebv-miR-BART19-5p	ACAUUCCCCGCAAACAUGACAUGAA
70	CCACCG	prv-miR-LLT7-3p	ACCACCGUCCCCCUGUCCCUAA
71	CCACCU	ebv-miR-BART10-5p	GCCACCUCUUUGGUUCUGUACAAA
72	CCACGG	hcmv-miR-US29-3p	CCCACGGUCCGGGCACAAUCAAA
73	CCAUCU	hsv2-miR-H6-3p	CCCAUCUUCUGCCCUUCCAUCCUAA
74	CCCAGC	kshv-miR-K12-9-5p	ACCCAGCUGCGUAAACCCCGCUAA
75	CCCCCG	hsv1-miR-H8-3p	GCCCCCGGUCCCUGUAUAUAAA
76	CCGAAC	hcmv-miR-US25-1-3p	UCCGAACGCUAGGUCGGUUCUAA
77	CCGCCC	hsv1-miR-H18	CCCGCCCGCCGGACGCCGGGACCAA
78	CCUAGU	ebv-miR-BART3-5p	ACCUAGUGUUAGUGUUGUGCUAA
79	CCUGUG	ebv-miR-BART12	UCCUGUGGUGUUUGGUGUGGUUAA
80	CCUGUU	sv40-miR-S1-3p	GCCUGUUUCAUGCCCUGAGUAA
81	CGAGCC	prv-miR-LLT10a	CCGAGCCUGCCCCUUCCGUCGCAAA
81	CGAGCC	prv-miR-LLT10b	CCGAGCCUGCCCCUUCCGUCGCAAA
82	CGAGCU	hsv2-miR-H23-3p	ACGAGCUUCGCGGUACUACUCAA
83	CGCACA	ebv-miR-BART11-3p	ACGCACACCAGGCUGACUGCCAA
84	CGCACG	hsv1-miR-H2-5p	UCGCACGCGCCCGGCACAGACUAA
85	CGCCGG	hbv-miR-B21RC-5p	GCGCCGGGGUGCGAACCUGGGGAA
85	CGCCGG	hcmv-miR-US22-3p	UCGCCGGCCGCGCUGUAACCAGGAA
86	CGCGGU	kshv-miR-K12-3-3p	UCGCGGUCACAGAAUGUGACAAA
87	CGGCCC	hbv-miR-B2RC	GCGGCCCCUGGGCGCGGAGAGAA
88	CGGGGC	hbv-miR-B4	ACGGGGCGUGGUUGGUGGGCGAA
89	CGUCCU	hcmv-miR-UL148D	UCGUCCUCCCCUUCUUCACCGAA
90	CGUGCU	hsv2-miR-H4-3p	CCGUGCUUGCCUAGCGAACUCAA
91	CGUUGA	hcmv-miR-UL36-5p	UCGUUGAAGACACCUGGAAAGAAA
92	CUCACC	prv-miR-LLT1	UCUCACCCCUGGGUCCGUCGCAA
93	CUCAUU	sfv-miR-S7-3p	CCUCAUUCAGAGAGCCUUCUUUUAA
94	CUCCCU	kshv-miR-K12-8-5p	ACUCCCUCACUAACGCCCCGCUAA
95	CUCCGG	hcmv-miR-UL112-5p	CCUCCGGAUCACAUGGUUACUCAAA
96	CUCUCU	hiv1-miR-TAR-5p	UCUCUCUGGUUAGACCAGAUCUGAAA
97	CUCUGG	hiv1-miR-TAR-3p	UCUCUGGCUAACUAGGGAACCCAAA
98	CUGACC	hiv1-miR-N367	ACUGACCUUUGGAUGGUGCUUCAAAA
99	CUGAGC	hsv1-miR-H2-3p	CCUGAGCCAGGGACGAGUGCGACUAA
99	CUGAGC	hsv2-miR-H2	UCUGAGCCUGGGUCAUGCGCGAAA
100	CUGGAC	ebv-miR-BART7-5p	CCUGGACCUUGACUAUGAAACAAA
101	CUGUGC	hsv1-miR-H14-3p	UCUGUGCCGGGCGCGUGCGACAA
102	CUUAGU	ebv-miR-BART1-5p	UCUUAGUGGAAGUGACGUGCUGUGAA
103	GACAAG	hcmv-miR-US5-1	UGACAAGCCUGACGAGAGCGUAA
104	GACAGC	hcmv-miR-US4-3p	UGACAGCCCGCUACACCUCUAA
105	GACCGA	hhv6b-miR-Ro6-3-3p	AGACCGAGCGGGCUCCAUCCGAA
106	GAGGGG	sv40-miR-S1-5p	UGAGGGGCCUGAAAUGAGCCUUAA
107	GAGUAU	prv-miR-LLT4	AGAGUAUCAGCGUGGCUUUUUUAA
108	GAGUGG	prv-miR-LLT5	UGAGUGGAUGGAUGGAGGCGAGAA
109	GAGUUC	hbv-miR-B26-5p	UGAGUUCGGGCAGCAGGCGCGUAA
110	GAUCCC	kshv-miR-K12-7-3p	UGAUCCCAUGUUGCUGGCGCAA
111	GAUGGU	kshv-miR-K12-6-3p	UGAUGGUUUUCGGGCUGUUGAGAA
112	GAUGUU	sfv-miR-S6-5p	AGAUGUUUGGCUCACUGCGUUGGAAA
113	GCACAC	prv-miR-LLT3	CGCACACGCCCCUCUCGCGCACAA
114	GCACCA	ebv-miR-BART3-3p	CGCACCACUAGUCACCAGGUGUAA
115	GCCCCG	hsv1-miR-H15	GGCCCCGGGCCGGGCCGCCACGAA
116	GCCGCC	hhv6b-miR-Ro6-2-5p	CGCCGCCGCCGUUACUGUCACUAA
117	GCGCCA	kshv-miR-K12-7-5p	AGCGCCACCGGACGGGGAUUUAUGAA
118	GCGGUC	hcmv-miR-US25-2-5p	AGCGGUCUGUUCAGGUGGAUGAAA
119	GCGUCU	hcmv-miR-UL70-5p	UGCGUCUCGGCCUCGUCCAGAAA
120	GCGUUG	hhv6b-miR-Ro6-1-3p	CGCGUUGGCAUCGGGCGCUGCUAUAA
121	GCUAAA	kshv-miR-K12-4-5p	AGCUAAACCGCAGUACUCUAGGAA
122	GCUCAG	sfv-miR-S2-3p	UGCUCAGCUAAAGUGACUCCCUUUAA
123	GCUUGA	bkv-miR-B1-3p	UGCUUGAUCCAUGUCCAGAGUCAA
123	GCUUGA	jcv-miR-J1-3p	UGCUUGAUCCAUGUCCAGAGUCAA
124	GCUUGG	kshv-miR-K12-10a-5p	GGCUUGGGGCGAUACCACCACUAA
125	GGAAGA	mcpv-miR-P1-5p	UGGAAGAAUUUCUAGGUACACUAA
126	GGACGU	hcmv-miR-US4-5p	UGGACGUGCAGGGGGAUGUCUGAA
127	GGAGGG	hbv-miR-B14RC-3p	AGGAGGGGUCUGGGAGAGAAGGGAA
128	GGAUGG	hhv6b-miR-Ro6-4-5p	CGGAUGGAGCCCGCUCGGUCUCGAA
128	GGAUGG	prv-miR-LLT7-5p	GGGAUGGGCGCUCGGGGGUGAAA
129	GGAUGU	hcmv-miR-US29-5p	UGGAUGUGCUCGGACCGUGACGAA
130	GGCCGG	hbv-miR-B2-3p	CGGCCGGGAACGAGAGACGGCGGAA
131	GGCCGU	hsv2-miR-H23-5p	AGGCCGUGGAGCUUGCCAGCAA
132	GGCGCU	hsv1-miR-H17	UGGCGCUGGGGCGCGAGGCGGAA
133	GGCUCG	hsv1-miR-H26	UGGCUCGGUGAGCGACGGUCAA
134	GGCUCU	hbv-miR-B3RC-3p	CGGCUCUGCGUUUAUUGUUGGAAA
135	GGCUGG	prv-miR-LLT11a-5p	AGGCUGGGAGUGGGGACGGAAGAAA
135	GGCUGG	prv-miR-LLT11b-5p	AGGCUGGGAGUGGGGACGGAAGAAA
136	GGGAUG	hcmv-miR-UL70-3p	GGGGAUGGGCUGGCGCGCGGAA
137	GGGGAU	ebv-miR-BART6-3p	CGGGGAUCGGACUAGCCUUAGAAA
138	GGGGGA	kshv-miR-K12-12-3p	UGGGGGAGGGUGCCCUGGUUGAAA
139	GGGGGG	hsv1-miR-H5-5p	GGGGGGGUUCGGGCAUCUCUACAA
139	GGGGGG	hsv2-miR-H5	GGGGGGGCUCGGGCCACCUGACCAA
140	GGGGUC	hsv2-miR-H22	AGGGGUCUGGACGUGGGUGGGCAA
141	GGUAGU	kshv-miR-K12-5-5p	AGGUAGUCCCUGGUGCCCUAAGGAA
142	GGUGCG	hsv2-miR-H10	GGGUGCGGGGGUGGGCGGAA
143	GGUGUU	kshv-miR-K12-10b	UGGUGUUGUCCCCCCGAGUGGCAA
144	GUAACU	ebv-miR-BART13-3p	UGUAACUUGCCAGGGACGGCUGAAA
145	GUACCG	prv-miR-LLT6	CGUACCGACCCGCCUACCAGGAA
146	GUAGAG	hsv1-miR-H4-5p	GGUAGAGUUUGACAGGCAAGCAAA
147	GUAGUU	ttv-miR-T1-5p	AGUAGUUGAGGCGGACGGUGGCAA
148	GUAUGC	ebv-miR-BART17-3p	UGUAUGCCUGGUGUCCCCUUAGUAA
149	GUCACA	kshv-miR-K12-11-5p	GGUCACAGCUUAAACAUUUCUAGGAA
150	GUCGCA	hsv1-miR-H14-5p	AGUCGCACUCGUCCCUGGCUCAGGAA
151	GUGCUG	mcpv-miR-P1-3p	UGUGCUGGAUUCUCUUCCUGAAAA
152	GUGGAA	hsv1-miR-H6-5p	GGUGGAAGGCAGGGGGGUGUAAA
153	GUGGAG	hbv-miR-B8-5p	UGUGGAGGCCUAGGGGAGCCCGGAA
154	GUUUCA	hcmv-miR-US22-5p	UGUUUCAGCGUGUGUCCGCGGGAA
155	UAACGU	hsv2-miR-H21	AUAACGUCAUGCUGUCUACGGAA
156	UAAUGC	kshv-miR-K12-11-3p	UUAAUGCUUAGCCUGUGUCCGAAA
156	UAAUGC	sfv-miR-S4-3p	UUAAUGCUGACGGAUUGCUCUUUAA
157	UACAAA	ebv-miR-BART22	UUACAAAGUCAUGGUCUAGUAGUAA
158	UACAGU	hhv6b-miR-Ro6-2-3p	UUACAGUUUCCGCUGCCGCUGUAA
159	UACCGA	hhv6b-miR-Ro6-4-3p	AUACCGAGCGGACUCCGUCGCCAA
160	UAGAUA	ebv-miR-BART16	UUAGAUAGAGUGGGUGUGUGCUCUAA
161	UAGGAC	hsv1-miR-H11	UUAGGACAAAGUGCGAACGCAA
162	UAGGAC	hsv2-miR-H11-3p	UUAGGACAAAGUGCGAACGCUUAA
162	UAGGAC	hsv2-miR-H12	UUAGGACGAAGUGCGAACGCUUAA
163	UAGGCG	kshv-miR-K12-8-3p	CUAGGCGCGACUGAGAGAGCAAA
164	UAGGGC	hsv1-miR-H13	UUAGGGCGAAGUGCGAGCACUGGAA
164	UAGGGC	hsv2-miR-H13	UUAGGGCAAAGUGCGAGCACUGAA
165	UAGUUG	ebv-miR-BART21-3p	CUAGUUGUGCCCACUGGUGUUUAA
166	UCACAA	ebv-miR-BART8-3p	GUCACAAUCUAUGGGGUCGUAGAAA
167	UCAGAG	hsv1-miR-H5-3p	GUCAGAGAUCCAAACCCUCCGGAA
168	UCAGUG	ebv-miR-BART15	GUCAGUGGUUUUGUUUCCUUGAAA
169	UCAUCC	prv-miR-LLT2	CUCAUCCCGUCAGACCUGCGAA
170	UCCACU	hcmv-miR-US25-2-3p	AUCCACUUGGAGAGCUCCCGCGGUAA
171	UCCCAC	hsv2-miR-H9-3p	UUCCCACCUCGGUCUCCUCCUCAA
172	UCCGCC	prv-miR-LLT11a-3p	UUCCGCCCGCUCUCCCACCGCCUUUAA
172	UCCGCC	prv-miR-LLT11b-3p	UUCCGCCCGCUCUCCCACCGCCUUUAA
173	UCCGGC	hsv2-miR-H24	CUCCGGCGCCUUCCCCCCGCCCUAA
174	UCCUGA	hsv1-miR-H3-5p	CUCCUGACCGCGGGUUCCGAGUAA
175	UCGAGG	prv-miR-LLT9	AUCGAGGAGAUGUGGAGGGGAA
176	UCGCUA	hsv2-miR-H19	UUCGCUAGGCAAGCACGGACUGAA
177	UCGGAG	hsv2-miR-H9-5p	CUCGGAGGUGGAGUCGCGGUAA
178	UCUGAG	bkv-miR-B1-5p	AUCUGAGACUUGGGAAGAGCAUAA
178	UCUGAG	jcv-miR-J1-5p	UUCUGAGACCUGGGAAAAGCAUAA
179	UCUGGG	hbv-miR-B7-5p	UUCUGGGCCUCGGGUUCGCUUCAA
180	UGCGCG	hsv2-miR-H25	CUGCGCGGCGGAGACCGGGACAA
181	UGCUGG	hbv-miR-B20-3p	GUGCUGGUUGCCCGCGCUCUCGAA
182	UGGGAC	hsv1-miR-H12	UUGGGACGAAGUGCGAACGCUUAA
182	UGGGAC	hsv1-miR-H3-3p	CUGGGACUGUGCGGUUGGGACAA
183	UGGGCC	ebv-miR-BART9-5p	GUGGGCCGCUGUUCACCUAA
183	UGGGCC	ebv-miR-BART9-5p	GUGGGCCGCUGUUCACCUAA
184	UGGGCG	hbv-miR-B19-5p	GUGGGCGCACUCGAUCCCGGCUAA
185	UGGGGG	prv-miR-LLT8-5p	GUGGGGGCGAAGAUUGGGUUAA
186	UGGGUA	kshv-miR-K12-9-3p	CUGGGUAUACGCAGCUGCGUAAAA
187	UUACAG	kshv-miR-K12-1-5p	AUUACAGGAAACUGGGUGUAAGCAA
188	UUAUUC	sfv-miR-S1-3p	UUUAUUCACCAUACUCUCAAUAA
189	UUCCAG	hcmv-miR-UL36-3p	UUUCCAGGUGUUUUCAACGUGCAA
190	UUCUCU	hcmv-miR-UL59	GUUCUCUCGCUCGUCAUGCCGUAA
191	UUGCCU	hsv1-miR-H4-3p	CUUGCCUGUCUAACUCGCUAGUAA
192	UUGGAU	hsv1-miR-H7-3p	UUUGGAUCCCGACCCCUCUUCAA
192	UUGGAU	hsv2-miR-H7-3p	UUUGGAUUCCGACCCCUCGUCAA
193	UUGGGA	hsv2-miR-H3	UUUGGGAGUCUGCGGUUGGGAGAA
194	UUGGUU	hsv2-miR-H20	UUUGGUUACGGACCCCUUUCUAA
195	UUUCGC	hcmv-miR-US5-2-5p	CUUUCGCCACACCUAUCCUGAAAGAA
196	UUUGUU	ebv-miR-BART19-3p	UUUUGUUUGCUUGGGAAUGCUAA

### Sheet: The 197 3-8 6mer seeds
Seed number	6mer seed (3-8)	miRNA	Mature miRNA
1	AAAAGG	sfv-miR-S5-5p	AAAAAAGGGAAUGGCUAAACUUGAA
2	AAACUU	prv-miR-LLT12	UCAAACUUCCUCGUGUCCCCAA
3	AACGUC	hsv2-miR-H21	AUAACGUCAUGCUGUCUACGGAA
4	AAGUUC	ebv-miR-BART18-5p	UCAAGUUCGCACUUCCUAUACAAA
5	AAUGCU	ebv-miR-BART14-3p	UAAAUGCUGCAGUAGUAGGGAUAA
5	AAUGCU	kshv-miR-K12-11-3p	UUAAUGCUUAGCCUGUGUCCGAAA
5	AAUGCU	sfv-miR-S4-3p	UUAAUGCUGACGGAUUGCUCUUUAA
6	ACAAAG	ebv-miR-BART22	UUACAAAGUCAUGGUCUAGUAGUAA
7	ACAAGC	hcmv-miR-US5-1	UGACAAGCCUGACGAGAGCGUAA
8	ACACUU	ebv-miR-BART9-3p	UAACACUUCAUGGGUCCCGUAGUAA
9	ACAGCC	hcmv-miR-US4-3p	UGACAGCCCGCUACACCUCUAA
10	ACAGUC	sfv-miR-S6-3p	CAACAGUCGGGACAGCAUCUCGAA
11	ACAGUU	hhv6b-miR-Ro6-2-3p	UUACAGUUUCCGCUGCCGCUGUAA
12	ACAUUC	kshv-miR-K12-3-5p	UCACAUUCUGAGGACGGCAGCGAAA
13	ACCAGA	hcmv-miR-UL22A-3p	UCACCAGAAUGCUAGUUUGUAGAA
14	ACCCUU	prv-miR-LLT8-3p	CAACCCUUCUGGAGCCCUACCAA
15	ACCGAG	hhv6b-miR-Ro6-3-3p	AGACCGAGCGGGCUCCAUCCGAA
15	ACCGAG	hhv6b-miR-Ro6-4-3p	AUACCGAGCGGACUCCGUCGCCAA
16	ACCUGA	ebv-miR-BHRF1-1	UAACCUGAUCAGCCCCGGAGUUAA
17	ACGGGA	ebv-miR-BHRF1-3	UAACGGGAAGUGUGUAAGCACAAA
18	ACGGUC	hcmv-miR-US33-3p	UCACGGUCCGAGCACAUCCAAAA
19	ACUAGC	hcmv-miR-UL22A-5p	UAACUAGCCUUCCCGUGAGAAA
20	ACUAGU	ebv-miR-BART21-5p	UCACUAGUGAAGGCAACUAACAA
21	AGACAG	ebv-miR-BART11-5p	UCAGACAGUUUGGUGCGCUAGUUGAA
22	AGAGCC	sfv-miR-S4-5p	CAAGAGCCCGGUAAGCAUUCAAGAA
23	AGAGGA	ebv-miR-BART17-5p	UAAGAGGACGCAGGCAUACAAGAA
24	AGAGGC	hcmv-miR-UL69	CCAGAGGCUAAGCCGAAACCGAA
25	AGAUAG	ebv-miR-BART16	UUAGAUAGAGUGGGUGUGUGCUCUAA
26	AGCACC	kshv-miR-K12-1-3p	GCAGCACCUGUUUCCUGCAACCAA
27	AGCAGC	kshv-miR-K12-6-5p	CCAGCAGCACCUAAUCCAUCGGAA
28	AGGACA	hsv1-miR-H11	UUAGGACAAAGUGCGAACGCAA
28	AGGACA	hsv2-miR-H11-3p	UUAGGACAAAGUGCGAACGCUUAA
29	AGGACG	hsv2-miR-H12	UUAGGACGAAGUGCGAACGCUUAA
30	AGGAGG	hsv1-miR-H16	CCAGGAGGCUGGGAUCGAAGGCAA
31	AGGCGC	kshv-miR-K12-8-3p	CUAGGCGCGACUGAGAGAGCAAA
32	AGGGAG	hiv1-miR-H1	CCAGGGAGGCGUGCCUGGGCAA
33	AGGGCA	hsv2-miR-H13	UUAGGGCAAAGUGCGAGCACUGAA
34	AGGGCG	hsv1-miR-H13	UUAGGGCGAAGUGCGAGCACUGGAA
35	AGGGGC	sv40-miR-S1-5p	UGAGGGGCCUGAAAUGAGCCUUAA
36	AGGGGU	hsv1-miR-H7-5p	AAAGGGGUCUGCAACCAAAGGAA
37	AGGGGU	hsv2-miR-H7-5p	AAAGGGGUCCGUAACCAAAGGAA
38	AGGUGA	ebv-miR-BART5-5p	CAAGGUGAAUAUAGCUGCCCAUCGAA
39	AGGUUG	ebv-miR-BART6-5p	UAAGGUUGGUCCAAUCCAUAGGAA
40	AGUAUC	prv-miR-LLT4	AGAGUAUCAGCGUGGCUUUUUUAA
41	AGUGGA	prv-miR-LLT5	UGAGUGGAUGGAUGGAGGCGAGAA
42	AGUUCG	hbv-miR-B26-5p	UGAGUUCGGGCAGCAGGCGCGUAA
43	AGUUGU	ebv-miR-BART21-3p	CUAGUUGUGCCCACUGGUGUUUAA
44	AUAAAC	hbv-miR-B3RC-5p	CAAUAAACCACGAACAGCCGUAA
45	AUCCCA	kshv-miR-K12-7-3p	UGAUCCCAUGUUGCUGGCGCAA
46	AUGGUU	kshv-miR-K12-6-3p	UGAUGGUUUUCGGGCUGUUGAGAA
47	AUGUUU	sfv-miR-S6-5p	AGAUGUUUGGCUCACUGCGUUGGAAA
48	AUUCCC	ebv-miR-BART19-5p	ACAUUCCCCGCAAACAUGACAUGAA
49	AUUCUG	ebv-miR-BHRF1-2-5p	AAAUUCUGUUGCAGCAGAUAGCAA
50	CACAAU	ebv-miR-BART8-3p	GUCACAAUCUAUGGGGUCGUAGAAA
51	CACACG	prv-miR-LLT3	CGCACACGCCCCUCUCGCGCACAA
52	CACCAC	ebv-miR-BART3-3p	CGCACCACUAGUCACCAGGUGUAA
53	CACCCC	hsv1-miR-H1-3p	UACACCCCCCUGCCUUCCACCCUAA
54	CACCGU	prv-miR-LLT7-3p	ACCACCGUCCCCCUGUCCCUAA
55	CACCUC	ebv-miR-BART10-5p	GCCACCUCUUUGGUUCUGUACAAA
56	CACGGU	hcmv-miR-US29-3p	CCCACGGUCCGGGCACAAUCAAA
57	CAGAGA	hsv1-miR-H5-3p	GUCAGAGAUCCAAACCCUCCGGAA
58	CAGUGG	ebv-miR-BART15	GUCAGUGGUUUUGUUUCCUUGAAA
59	CAUAAC	ebv-miR-BART10-3p	UACAUAACCAUGGAGUUGGCUGUAA
60	CAUCAC	ebv-miR-BART4-3p	CACAUCACGUAGGCACCAGGUGUAA
61	CAUCCC	prv-miR-LLT2	CUCAUCCCGUCAGACCUGCGAA
62	CAUCUU	hsv2-miR-H6-3p	CCCAUCUUCUGCCCUUCCAUCCUAA
63	CCACUU	hcmv-miR-US25-2-3p	AUCCACUUGGAGAGCUCCCGCGGUAA
64	CCAGCU	kshv-miR-K12-9-5p	ACCCAGCUGCGUAAACCCCGCUAA
65	CCAGGC	kshv-miR-K12-12-5p	AACCAGGCCACCAUUCCUCUCCGAA
66	CCAUCA	ttv-miR-T1-3p	CACCAUCAGCCACACCUACUCAAA
67	CCCACC	hsv2-miR-H9-3p	UUCCCACCUCGGUCUCCUCCUCAA
68	CCCCGG	hsv1-miR-H15	GGCCCCGGGCCGGGCCGCCACGAA
68	CCCCGG	hsv1-miR-H8-3p	GCCCCCGGUCCCUGUAUAUAAA
69	CCCUAC	ebv-miR-BART14-5p	UACCCUACGCUGCCGAUUUACAAA
70	CCGCCC	prv-miR-LLT11a-3p	UUCCGCCCGCUCUCCCACCGCCUUUAA
70	CCGCCC	prv-miR-LLT11b-3p	UUCCGCCCGCUCUCCCACCGCCUUUAA
71	CCGCCG	hhv6b-miR-Ro6-2-5p	CGCCGCCGCCGUUACUGUCACUAA
72	CCGCUC	hcmv-miR-US25-1-5p	AACCGCUCAGUGGCUCGGACCAA
73	CCGGCG	hsv2-miR-H24	CUCCGGCGCCUUCCCCCCGCCCUAA
74	CCGGCU	ebv-miR-BART13-5p	AACCGGCUCGUGGCUCGUACAGAA
75	CCUGAC	hsv1-miR-H3-5p	CUCCUGACCGCGGGUUCCGAGUAA
76	CCUGAU	ebv-miR-BART4-5p	GACCUGAUGCUGCUGGUGUGCUAA
77	CGAACG	hcmv-miR-US25-1-3p	UCCGAACGCUAGGUCGGUUCUAA
78	CGAGGA	prv-miR-LLT9	AUCGAGGAGAUGUGGAGGGGAA
79	CGCCAC	kshv-miR-K12-7-5p	AGCGCCACCGGACGGGGAUUUAUGAA
80	CGCCCG	hsv1-miR-H18	CCCGCCCGCCGGACGCCGGGACCAA
81	CGCUAG	hsv2-miR-H19	UUCGCUAGGCAAGCACGGACUGAA
82	CGGAGC	hhv6b-miR-Ro6-3-5p	GACGGAGCCCGCUCGGUAUCGAA
83	CGGAGG	hsv2-miR-H9-5p	CUCGGAGGUGGAGUCGCGGUAA
84	CGGUCU	hcmv-miR-US25-2-5p	AGCGGUCUGUUCAGGUGGAUGAAA
85	CGGUUU	ebv-miR-BART8-5p	UACGGUUUCCUAGAUUGUACAGAA
86	CGUCUC	hcmv-miR-UL70-5p	UGCGUCUCGGCCUCGUCCAGAAA
87	CGUUGG	hhv6b-miR-Ro6-1-3p	CGCGUUGGCAUCGGGCGCUGCUAUAA
88	CUAAAC	kshv-miR-K12-4-5p	AGCUAAACCGCAGUACUCUAGGAA
89	CUAGUG	ebv-miR-BART3-5p	ACCUAGUGUUAGUGUUGUGCUAA
90	CUCAGC	sfv-miR-S2-3p	UGCUCAGCUAAAGUGACUCCCUUUAA
91	CUGAGA	bkv-miR-B1-5p	AUCUGAGACUUGGGAAGAGCAUAA
91	CUGAGA	jcv-miR-J1-5p	UUCUGAGACCUGGGAAAAGCAUAA
92	CUGGGC	hbv-miR-B7-5p	UUCUGGGCCUCGGGUUCGCUUCAA
93	CUGUAG	kshv-miR-K12-2-5p	AACUGUAGUCCGGGUCGAUCUGAA
94	CUGUGG	ebv-miR-BART12	UCCUGUGGUGUUUGGUGUGGUUAA
95	CUGUUU	sv40-miR-S1-3p	GCCUGUUUCAUGCCCUGAGUAA
96	CUUCCC	hsv1-miR-H6-3p	CACUUCCCGUCCUUCCAUCCCAA
97	CUUGAU	bkv-miR-B1-3p	UGCUUGAUCCAUGUCCAGAGUCAA
97	CUUGAU	jcv-miR-J1-3p	UGCUUGAUCCAUGUCCAGAGUCAA
98	CUUGGG	kshv-miR-K12-10a-5p	GGCUUGGGGCGAUACCACCACUAA
99	GAAGAA	mcpv-miR-P1-5p	UGGAAGAAUUUCUAGGUACACUAA
100	GAAGGC	sfv-miR-S7-5p	AAGAAGGCCUCCGGAAUGAAAGAAA
101	GAAUAC	kshv-miR-K12-4-3p	UAGAAUACUGAGGCCUAGCUGAAA
102	GACCCC	hsv1-miR-H27	CAGACCCCUUUCUCCCCCCUCUUAA
103	GACGUG	hcmv-miR-US4-5p	UGGACGUGCAGGGGGAUGUCUGAA
104	GAGCCU	prv-miR-LLT10a	CCGAGCCUGCCCCUUCCGUCGCAAA
104	GAGCCU	prv-miR-LLT10b	CCGAGCCUGCCCCUUCCGUCGCAAA
105	GAGCUU	hsv2-miR-H23-3p	ACGAGCUUCGCGGUACUACUCAA
106	GAGGGG	hbv-miR-B14RC-3p	AGGAGGGGUCUGGGAGAGAAGGGAA
107	GAUGGA	hhv6b-miR-Ro6-4-5p	CGGAUGGAGCCCGCUCGGUCUCGAA
108	GAUGGG	prv-miR-LLT7-5p	GGGAUGGGCGCUCGGGGGUGAAA
109	GAUGUG	hcmv-miR-US29-5p	UGGAUGUGCUCGGACCGUGACGAA
110	GCACAC	ebv-miR-BART11-3p	ACGCACACCAGGCUGACUGCCAA
111	GCACCG	ebv-miR-BART1-3p	UAGCACCGCUAUCCACUAUGUCAA
112	GCACGC	hsv1-miR-H2-5p	UCGCACGCGCCCGGCACAGACUAA
113	GCAGGC	ebv-miR-BART20-5p	UAGCAGGCAUGUCUUCAUUCCAA
114	GCAGUC	hhv6b-miR-Ro6-1-5p	AAGCAGUCCCGAUCUAUGCGACAA
115	GCCGGC	hcmv-miR-US22-3p	UCGCCGGCCGCGCUGUAACCAGGAA
116	GCCGGG	hbv-miR-B2-3p	CGGCCGGGAACGAGAGACGGCGGAA
116	GCCGGG	hbv-miR-B21RC-5p	GCGCCGGGGUGCGAACCUGGGGAA
117	GCCGUG	hsv2-miR-H23-5p	AGGCCGUGGAGCUUGCCAGCAA
118	GCGCGG	hsv2-miR-H25	CUGCGCGGCGGAGACCGGGACAA
119	GCGCUG	hsv1-miR-H17	UGGCGCUGGGGCGCGAGGCGGAA
120	GCGGUC	kshv-miR-K12-3-3p	UCGCGGUCACAGAAUGUGACAAA
121	GCGUUC	hsv2-miR-H11-5p	AAGCGUUCGCACUUUGUCCUAAA
122	GCUCGG	hsv1-miR-H26	UGGCUCGGUGAGCGACGGUCAA
123	GCUCUG	hbv-miR-B3RC-3p	CGGCUCUGCGUUUAUUGUUGGAAA
124	GCUGGG	prv-miR-LLT11a-5p	AGGCUGGGAGUGGGGACGGAAGAAA
124	GCUGGG	prv-miR-LLT11b-5p	AGGCUGGGAGUGGGGACGGAAGAAA
125	GCUGGU	hbv-miR-B20-3p	GUGCUGGUUGCCCGCGCUCUCGAA
126	GGAGCC	sfv-miR-S2-5p	UAGGAGCCACUAGUUGAGCCUAA
127	GGAGCG	ebv-miR-BART2-3p	AAGGAGCGAUUUGGAGAAAAUAAAAA
128	GGAUGC	kshv-miR-K12-5-3p	UAGGAUGCCUGGAACUUGCCGGUAA
129	GGAUGG	hcmv-miR-UL70-3p	GGGGAUGGGCUGGCGCGCGGAA
130	GGCCCC	hbv-miR-B2RC	GCGGCCCCUGGGCGCGGAGAGAA
131	GGGACG	hsv1-miR-H12	UUGGGACGAAGUGCGAACGCUUAA
132	GGGACU	hsv1-miR-H3-3p	CUGGGACUGUGCGGUUGGGACAA
133	GGGAGU	sfv-miR-S3-5p	AAGGGAGUAUGUGGACCUUCUUAA
134	GGGAUC	ebv-miR-BART6-3p	CGGGGAUCGGACUAGCCUUAGAAA
135	GGGCCG	ebv-miR-BART9-5p	GUGGGCCGCUGUUCACCUAA
135	GGGCCG	ebv-miR-BART9-5p	GUGGGCCGCUGUUCACCUAA
136	GGGCGC	hbv-miR-B19-5p	GUGGGCGCACUCGAUCCCGGCUAA
137	GGGGAG	hbv-miR-B22-3p	UAGGGGAGUCCGUGAGAGAGCGGAA
137	GGGGAG	kshv-miR-K12-12-3p	UGGGGGAGGGUGCCCUGGUUGAAA
138	GGGGCG	hbv-miR-B4	ACGGGGCGUGGUUGGUGGGCGAA
139	GGGGGC	hsv2-miR-H5	GGGGGGGCUCGGGCCACCUGACCAA
139	GGGGGC	prv-miR-LLT8-5p	GUGGGGGCGAAGAUUGGGUUAA
140	GGGGGU	hsv1-miR-H5-5p	GGGGGGGUUCGGGCAUCUCUACAA
141	GGGUAU	kshv-miR-K12-9-3p	CUGGGUAUACGCAGCUGCGUAAAA
142	GGGUCU	hsv2-miR-H22	AGGGGUCUGGACGUGGGUGGGCAA
143	GUAGUC	kshv-miR-K12-5-5p	AGGUAGUCCCUGGUGCCCUAAGGAA
144	GUCCUC	hcmv-miR-UL148D	UCGUCCUCCCCUUCUUCACCGAA
145	GUGACG	hcmv-miR-UL112-3p	AAGUGACGGUGAGAUCCAGGCUAA
146	GUGAGG	hbv-miR-B20-5p	GAGUGAGGGUGGCGAGCGCGUAA
147	GUGCGG	hsv2-miR-H10	GGGUGCGGGGGUGGGCGGAA
148	GUGCUU	hsv2-miR-H4-3p	CCGUGCUUGCCUAGCGAACUCAA
149	GUGUUG	kshv-miR-K12-10a-3p	UAGUGUUGUCCCCCCGAGUGGCAA
149	GUGUUG	kshv-miR-K12-10b	UGGUGUUGUCCCCCCGAGUGGCAA
150	GUUCAC	hsv2-miR-H4-5p	GAGUUCACUCGGCACGCAUGCAA
151	GUUGAA	hcmv-miR-UL36-5p	UCGUUGAAGACACCUGGAAAGAAA
152	UAACUU	ebv-miR-BART13-3p	UGUAACUUGCCAGGGACGGCUGAAA
153	UACAGG	kshv-miR-K12-1-5p	AUUACAGGAAACUGGGUGUAAGCAA
154	UACCGA	prv-miR-LLT6	CGUACCGACCCGCCUACCAGGAA
155	UACUGU	bpcv1-miR-B1	AAUACUGUGCUUGAGAGUGCGCAA
155	UACUGU	bpcv2-miR-B1	AAUACUGUGCUUGAGAGUGCGCAA
156	UAGAGU	hsv1-miR-H4-5p	GGUAGAGUUUGACAGGCAAGCAAA
157	UAGUCC	sfv-miR-S3-3p	GAUAGUCCACAGCUCCCUUCUAA
158	UAGUUG	ttv-miR-T1-5p	AGUAGUUGAGGCGGACGGUGGCAA
159	UAUAGG	hsv1-miR-H8-5p	UAUAUAGGGUCAGGGGGUUCAA
160	UAUGCC	ebv-miR-BART17-3p	UGUAUGCCUGGUGUCCCCUUAGUAA
161	UAUUCA	sfv-miR-S1-3p	UUUAUUCACCAUACUCUCAAUAA
162	UCACAG	kshv-miR-K12-11-5p	GGUCACAGCUUAAACAUUUCUAGGAA
163	UCACCC	prv-miR-LLT1	UCUCACCCCUGGGUCCGUCGCAA
164	UCAUAG	ebv-miR-BART7-3p	CAUCAUAGUCCAGUGUCCAGGGAA
165	UCAUUC	sfv-miR-S7-3p	CCUCAUUCAGAGAGCCUUCUUUUAA
166	UCCAGG	hcmv-miR-UL36-3p	UUUCCAGGUGUUUUCAACGUGCAA
167	UCCCUC	kshv-miR-K12-8-5p	ACUCCCUCACUAACGCCCCGCUAA
168	UCCGGA	hcmv-miR-UL112-5p	CCUCCGGAUCACAUGGUUACUCAAA
169	UCGCAC	hsv1-miR-H14-5p	AGUCGCACUCGUCCCUGGCUCAGGAA
170	UCGGAA	ebv-miR-BART18-3p	UAUCGGAAGUUUGGGCUUCGUCAA
171	UCUCUC	hcmv-miR-UL59	GUUCUCUCGCUCGUCAUGCCGUAA
172	UCUCUG	hiv1-miR-TAR-5p	UCUCUCUGGUUAGACCAGAUCUGAAA
173	UCUGGC	hiv1-miR-TAR-3p	UCUCUGGCUAACUAGGGAACCCAAA
174	UCUUCA	hbv-miR-B8-3p	GAUCUUCACUAGGCCUGCCCGGCAA
175	UCUUCC	kshv-miR-K12-2-3p	GAUCUUCCAGGGCUAGAGCUGAA
176	UCUUUU	ebv-miR-BHRF1-2-3p	UAUCUUUUGCGGCAGAAAUUGAAA
177	UGAAGG	ebv-miR-BART20-3p	CAUGAAGGCACAGCCUGUUACCAA
178	UGACCU	hiv1-miR-N367	ACUGACCUUUGGAUGGUGCUUCAAAA
179	UGAGCC	hsv1-miR-H2-3p	CCUGAGCCAGGGACGAGUGCGACUAA
179	UGAGCC	hsv2-miR-H2	UCUGAGCCUGGGUCAUGCGCGAAA
180	UGAUAG	hcmv-miR-US5-2-3p	UAUGAUAGGUGUGACGAUGUCUAA
181	UGCCUG	hsv1-miR-H4-3p	CUUGCCUGUCUAACUCGCUAGUAA
182	UGCUGG	mcpv-miR-P1-3p	UGUGCUGGAUUCUCUUCCUGAAAA
183	UGGAAG	hsv1-miR-H1-5p	GAUGGAAGGACGGGAAGUGGAAA
183	UGGAAG	hsv1-miR-H6-5p	GGUGGAAGGCAGGGGGGUGUAAA
183	UGGAAG	hsv2-miR-H6-5p	AAUGGAAGGCGAGGGGAUGCAA
184	UGGACC	ebv-miR-BART7-5p	CCUGGACCUUGACUAUGAAACAAA
185	UGGAGG	hbv-miR-B8-5p	UGUGGAGGCCUAGGGGAGCCCGGAA
186	UGGAUC	hsv1-miR-H7-3p	UUUGGAUCCCGACCCCUCUUCAA
187	UGGAUU	hsv2-miR-H7-3p	UUUGGAUUCCGACCCCUCGUCAA
188	UGGGAG	hsv2-miR-H3	UUUGGGAGUCUGCGGUUGGGAGAA
189	UGGUUA	hsv2-miR-H20	UUUGGUUACGGACCCCUUUCUAA
190	UGUGCC	hsv1-miR-H14-3p	UCUGUGCCGGGCGCGUGCGACAA
191	UUAGUG	ebv-miR-BART1-5p	UCUUAGUGGAAGUGACGUGCUGUGAA
192	UUCGCC	hcmv-miR-US5-2-5p	CUUUCGCCACACCUAUCCUGAAAGAA
193	UUGUGC	hcmv-miR-US33-5p	GAUUGUGCCCGGACCGUGGGCGAA
194	UUGUUU	ebv-miR-BART19-3p	UUUUGUUUGCUUGGGAAUGCUAA
195	UUUAGC	sfv-miR-S5-3p	CAUUUAGCAAUUUCCUUUGCUUUAA
196	UUUCAG	hcmv-miR-US22-5p	UGUUUCAGCGUGUGUCCGCGGGAA
197	UUUUCU	ebv-miR-BART2-5p	UAUUUUCUGCAUUCGCCCUUGCAA
