## Supplementary material for "6mer seed toxicity in viral microRNAs": Table S4

### Sheet: Description
Table S4: Results of screen of the 196 6mer seeds found in the 215 v-miRNAs in a neutral siRNA backbone.
The current screen was performed at 25 nM. The results for the same siRNAs from the previous screen (at 10 nM) are shown for comparison.

### Sheet: 10nM vs 25nM
6mer Seed	HeyA8 cell viability (%) (25nM)	H460 cell viability (%) (25 nM)	HeyA8 cell viability (%) 10nM	H460 cell viability (%) 10nM
AAAAAG	113.102	105.838	97.932	71.5164
AAAUGC	45.6552	49.441	31.2003	29.7024
AACACU	88.3903	110.969	61.6255	54.4923
AACAGU	59.4549	150.194	40.6583	63.7053
AACCCU	68.5751	89.2554	66.6648	80.0818
AACCUG	81.4994	96.236	59.5221	64.1475
AACGGG	83.0608	94.8615	70.4513	77.8814
AACUAG	130.511	146.535	81.3588	66.2592
AAGAGC	96.7257	73.6685	73.4074	86.7453
AAGAGG	72.3809	82.8518	72.8377	71.8646
AAGGGG	79.0143	89.5988	67.5963	86.6372
AAGGUG	81.6833	88.4196	88.4312	99.3134
AAGGUU	125.746	105.211	74.889	60.588
AAUAAA	105.12	82.0647	100.632	112.378
AAUUCU	92.5831	98.2412	76.4048	98.9623
ACACCC	43.1803	50.4919	24.2058	41.0367
ACAUAA	135.17	114.66	94.3872	99.1024
ACAUCA	125.343	86.6632	75.5357	74.8557
ACCAGG	97.8822	71.7044	63.4296	59.7127
ACCAUC	71.8003	64.3852	45.4383	48.8981
ACCCUA	116.644	109.807	86.0426	69.9771
ACCGCU	76.3779	96.8261	76.072	77.8472
ACCGGC	55.2505	60.4558	19.1649	39.4602
ACCUGA	117.323	144.831	66.1323	63.877
ACGGAG	119.68	130.67	83.6795	88.1375
ACGGUU	102.521	80.1386	67.8822	64.5815
ACUGGA	85.4754	81.4342	12.7958	80.9959
ACUGUA	104.134	107.301	100.309	71.8824
ACUUCC	57.3288	55.5226	34.5298	63.1981
AGAAGG	68.3581	80.1927	44.5709	59.1881
AGAAUA	139.578	95.9358	87.6941	66.619
AGACCC	71.2415	66.8249	55.0191	50.8607
AGCACC	76.0815	90.8531	72.9235	47.8449
AGCAGG	57.5827	54.2918	46.7927	35.4102
AGCAGU	50.9159	35.4536	38.1372	33.9426
AGCGUU	138.126	87.5966	77.1787	65.5311
AGGAGC	24.5885	17.0235	11.6989	13.3076
AGGAUG	89.7567	89.8867	78.3286	59.4149
AGGGAG	98.4471	114.322	65.7209	75.6584
AGGGGA	62.8525	81.8341	55.6716	62.578
AGUGAC	49.1818	29.293	41.5254	28.6458
AGUGAG	69.451	44.2436	67.4702	38.6395
AGUGUU	79.3277	97.7284	61.7197	66.7263
AGUUCA	60.3384	85.2812	41.0417	48.8166
AUACUG	141.257	140.04	103.604	79.8068
AUAGUC	101.795	94.9291	101.348	77.6398
AUAUAG	101.506	95.3113	98.817	64.4748
AUCAUA	102.145	68.7234	97.2451	28.7088
AUCGGA	89.31	93.1553	82.3439	87.6841
AUCUUC	41.3402	59.7779	38.7253	46.1639
AUCUUU	80.0457	100.223	82.2637	64.2594
AUGAAG	114.887	110.903	103.023	70.6674
AUGAUA	89.395	90.5857	93.2275	63.3437
AUGGAA	124.06	151.051	108.228	103.885
AUUGUG	93.4556	83.5002	90.2913	63.0544
AUUUAG	86.1461	107.406	89.0687	84.4187
AUUUUC	52.3845	98.7976	41.4889	47.9241
CAAACU	117.755	109.32	68.9638	47.5283
CAAGUU	68.843	101.674	65.8338	67.4334
CACAUU	119.154	77.6331	78.1667	26.6585
CACCAG	101.545	99.5375	83.5402	39.8466
CACGGU	80.0807	55.1606	59.2507	14.7764
CACUAG	79.9727	68.0173	77.4794	32.4759
CAGACA	104.345	91.589	97.5786	60.5159
CAGAGG	75.0834	83.6087	59.3158	40.6726
CAGCAC	90.3949	92.0005	74.6101	51.1124
CAGCAG	100.161	89.8214	78.0566	59.1845
CAGGAG	68.0458	88.0462	56.1625	54.4728
CAGGGA	118.224	85.6973	79.2725	49.4737
CAUUCC	80.8976	96.4433	32.776	14.3371
CCACCG	118.788	114.191	70.1084	54.5625
CCACCU	73.7027	85.1857	49.5664	46.0151
CCACGG	93.2313	115.801	63.3625	51.6676
CCAUCU	46.0481	58.2939	19.8826	40.1491
CCCAGC	70.6791	74.1844	50.824	41.3351
CCCCCG	127.272	84.7205	84.1854	85.6248
CCGAAC	91.2474	84.6261	70.0352	70.5049
CCGCCC	41.7212	48.2175	23.04	51.2381
CCUAGU	84.6673	81.4493	53.5431	51.5198
CCUGUG	72.6142	67.3366	73.969	55.4846
CCUGUU	86.9522	99.3151	63.3166	70.3958
CGAGCC	51.0625	72.6581	37.8139	56.8318
CGAGCU	44.3934	114.989	25.2866	58.9115
CGCACA	135.646	120.973	88.1732	46.5607
CGCACG	109.182	97.9346	85.262	65.4299
CGCCGG	73.9241	82.0062	54.3072	72.201
CGCGGU	68.8575	61.4271	23.5918	45.9937
CGGCCC	68.702	80.068	42.0985	48.928
CGGGGC	3.93154	23.4448	2.48403	13.4353
CGUCCU	58.214	97.5586	30.2857	50.187
CGUGCU	112.816	151.011	75.7084	94.0607
CGUUGA	93.5488	116.595	51.9588	93.5973
CUCACC	78.9898	64.7997	70.0587	27.1404
CUCAUU	126.248	70.7714	88.4769	22.0446
CUCCCU	85.9234	87.7732	65.4529	38.6646
CUCCGG	100.568	73.068	81.9471	43.1765
CUCUCU	71.3278	54.8496	61.2105	38.5894
CUCUGG	102.324	88.0639	63.6114	34.8367
CUGACC	60.9756	86.5007	30.485	29.4538
CUGAGC	104.152	85.9202	70.1518	47.2751
CUGGAC	70.9097	69.715	61.5784	41.359
CUGUGC	93.5085	94.8079	67.695	38.7724
CUUAGU	93.4868	96.7947	71.8078	62.0109
GACAAG	113.653	88.6425	94.5488	47.7335
GACAGC	43.6832	70.4293	2.94469	20.7084
GACCGA	83.8539	77.8203	79.7108	52.3757
GAGGGG	14.4907	51.4625	3.68212	27.6812
GAGUAU	50.4735	92.5117	24.012	64.9328
GAGUGG	31.0218	66.015	18.7784	65.2047
GAGUUC	67.1486	93.0354	33.4814	69.1717
GAUCCC	88.8292	81.3336	60.645	67.4283
GAUGGU	61.1336	84.6026	62.1054	58.7005
GAUGUU	69.2908	87.4087	51.7348	60.6841
GCACAC	44.0471	67.7149	24.8571	48.5301
GCACCA	74.3179	56.7712	59.6126	52.0013
GCCCCG	87.9969	69.9849	75.2634	58.435
GCCGCC	50.2852	78.8805	17.3692	34.7736
GCGCCA	135.228	153.831	83.5944	78.9839
GCGGUC	18.9333	12.2145	12.4406	15.025
GCGUCU	75.8525	72.3248	50.2297	55.9253
GCGUUG	99.1391	97.1356	63.7243	83.0232
GCUAAA	112.493	81.9202	70.8558	69.9937
GCUCAG	69.2821	123.676	66.8335	86.1555
GCUUGA	64.0943	119.557	51.8281	61.1171
GCUUGG	58.5926	61.1975	25.2869	36.5236
GGAAGA	58.3452	73.0383	62.5132	53.6918
GGACGU	49.2664	54.0002	54.2284	35.3289
GGAGGG	13.692	17.0891	6.53645	14.9173
GGAUGG	22.4979	42.8146	16.9812	23.5927
GGAUGU	32.6275	74.8741	14.5054	60.2059
GGCCGG	10.761	22.4377	5.78716	17.3478
GGCCGU	16.0211	22.7323	7.39833	28.0719
GGCGCU	50.0807	88.1247	36.5648	46.4068
GGCUCG	35.5556	38.4475	15.5975	23.0932
GGCUCU	12.1013	18.2542	3.80154	11.357
GGCUGG	3.17923	10.2372	1.68402	7.78148
GGGAUG	25.2491	56.7975	12.1372	39.9109
GGGGAU	11.6606	74.7788	4.79123	34.1796
GGGGGA	4.24772	14.4505	2.68852	19.3396
GGGGGG	14.467	48.9252	4.64906	16.0537
GGGGUC	4.6756	32.9071	1.70769	28.3657
GGUAGU	34.2531	49.5945	7.40945	39.9297
GGUGCG	12.5111	35.0211	8.23591	17.3837
GGUGUU	16.0146	67.8646	6.55735	29.768
GUAACU	65.5874	74.1009	48.5556	62.9976
GUACCG	79.9813	77.4304	79.6544	61.3603
GUAGAG	111.989	83.4151	72.6566	62.4215
GUAGUU	53.2888	57.7929	37.8575	43.8876
GUAUGC	18.7568	31.8497	10.4462	25.3814
GUCACA	97.7616	74.5154	83.17	20.5652
GUCGCA	72.1469	94.5799	50.3805	54.4377
GUGCUG	117.418	106.413	21.04	59.8135
GUGGAA	71.3542	98.0962	51.8428	86.5069
GUGGAG	39.3882	69.5392	11.0614	36.4781
GUUUCA	56.9462	83.3177	26.4605	50.8571
UAACGU	115.386	141.907	92.296	71.4368
UAAUGC	50.2462	67.5476	57.2804	55.0652
UACAAA	105.765	92.4224	98.5114	99.1344
UACAGU	67.6404	86.7543	72.7324	58.4743
UACCGA	87.9268	127.45	89.1774	64.8538
UAGAUA	110.092	108.479	95.5426	92.2121
UAGGAC	50.2915	48.8058	44.1034	26.9313
UAGGCG	105.601	83.6979	94.5622	89.4038
UAGGGC	28.0202	61.7425	36.5326	41.2732
UAGUUG	79.3344	92.9388	81.8448	73.6961
UCACAA	102.714	88.4711	89.0791	38.3983
UCAGAG	78.848	95.7316	72.5938	54.5024
UCAGUG	42.024	95.2716	44.5986	62.4337
UCAUCC	15.0812	113.565	27.7297	53.0856
UCCACU	67.6255	82.547	82.1167	51.7641
UCCCAC	52.1613	56.9977	41.392	40.433
UCCGCC	31.2463	71.245	27.1956	42.118
UCCGGC	48.2578	70.1148	49.5991	37.3688
UCCUGA	101.478	126.785	90.4527	78.6761
UCGAGG	61.8001	100.158	63.3363	62.8963
UCGCUA	124.816	136.956	89.8988	77.4166
UCGGAG	68.7415	82.6488	70.5913	80.8863
UCUGAG	101.151	83.7444	95.9779	60.7868
UCUGGG	2.63469	14.614	3.20207	57.1708
UGCGCG	111.305	97.1013	96.439	72.7885
UGCUGG	44.141	80.662	52.9186	46.4781
UGGGAC	57.8438	135.786	47.1262	64.4224
UGGGCC	13.3417	52.7641	19.9308	28.1295
UGGGCG	15.1272	62.5372	14.6052	29.9689
UGGGGG	3.97274	50.8641	4.28068	19.0309
UGGGUA	68.5929	91.1627	69.7742	54.8884
UUACAG	120.318	103.357	98.1578	105.186
UUAUUC	81.0529	92.0003	78.5137	61.2141
UUCCAG	81.1973	111.576	90.517	66.3926
UUCUCU	54.4269	84.8805	54.3889	29.9126
UUGCCU	78.1681	93.7543	72.6948	55.1111
UUGGAU	95.0165	93.2489	98.0974	73.3714
UUGGGA	107.081	105.579	101.044	74.4883
UUGGUU	109.278	77.0665	102.524	88.7959
UUUCGC	78.8356	91.7096	87.7223	81.1993
UUUGUU	86.6959	81.8777	87.6354	66.6251
