## Supplementary material for "6mer seed toxicity in viral microRNAs": Table S5

### Sheet: Description
Table S5: Results of the screen of the 197 noncanonical 6mer seeds found in the 215 v-miRNAs.

### Sheet: HeyA8 and H460
Seed 3-8 from 4096	HeyA8 cell viability (%) siRNAs	H460 cell viability (%) siRNAs
AAAAGG	85.3637	70.5
AAACUU	107.798	80.3
AACGUC	75.4148	68.6
AAGUUC	52.6876	58.6	s
AAUGCU	55.6244	60.2
ACAAAG	80.4117	94.3
ACAAGC	24.1959	64.7
ACACUU	63.9241	84
ACAGCC	37.3433	37.6
ACAGUC	35.0983	74.6
ACAGUU	69.7546	87.5
ACAUUC	57.6297	74.3
ACCAGA	83.5919	78.7
ACCCUU	63.5026	66.2
ACCGAG	101.972	90.4
ACCUGA	66.1323	63.9
ACGGGA	78.0285	80.6
ACGGUC	24.3072	57.9
ACUAGC	17.3107	29.3
ACUAGU	16.8019	24.7
AGACAG	79.4665	83
AGAGCC	27.6758	48.1
AGAGGA	69.4037	80.8
AGAGGC	25.613	33.4
AGAUAG	80.9253	85.3
AGCACC	72.9235	47.8
AGCAGC	36.5325	27.7
AGGACA	67.6437	61.1
AGGACG	76.8013	82.2
AGGAGG	7.03668	43.2
AGGCGC	24.6735	27.2
AGGGAG	65.7209	75.7
AGGGCA	36.9229	58.4
AGGGCG	43.4789	51
AGGGGC	6.52162	22.1
AGGGGU	28.9934	31.7
AGGUGA	69.7899	67.3
AGGUUG	81.3004	82.3
AGUAUC	16.6395	44.6
AGUGGA	30.279	51.4
AGUUCG	61.0185	62.8
AGUUGU	13.8693	44
AUAAAC	93.7027	66.3
AUCCCA	23.9284	38.8
AUGGUU	93.8098	70.5
AUGUUU	72.6397	52.1
AUUCCC	50.3442	64.4
AUUCUG	95.1947	64.2
CACAAU	87.3223	34.9
CACACG	75.2499	23.2
CACCAC	59.5352	54
CACCCC	26.8718	20.6
CACCGU	66.928	38
CACCUC	57.8672	32.4
CACGGU	59.2507	14.8
CAGAGA	76.8799	42.7
CAGUGG	29.3426	34.8
CAUAAC	55.8378	36.3
CAUCAC	58.3098	34
CAUCCC	33.1201	21.6
CAUCUU	66.8918	39.3
CCACUU	75.1249	61.5
CCAGCU	65.2068	60.6
CCAGGC	22.5047	25.7
CCAUCA	80.1458	71.2
CCCACC	51.1306	28.4
CCCCGG	60.6165	65.5
CCCUAC	80.0871	63.6
CCGCCC	23.04	51.2
CCGCCG	82.8092	76.8
CCGCUC	23.1235	49.1
CCGGCG	51.4462	51.5
CCGGCU	20.7968	43.2
CCUGAC	13.1141	43.6
CCUGAU	77.1376	75.5
CGAACG	83.7415	79.6
CGAGGA	82.0175	70.4
CGCCAC	68.5392	73.5
CGCCCG	86.7838	70.8
CGCUAG	91.0284	67
CGGAGC	15.9133	18.9
CGGAGG	7.05569	24.6
CGGUCU	30.6692	35.7
CGGUUU	83.8096	63.1
CGUCUC	29.6569	66.6
CGUUGG	29.0704	51
CUAAAC	81.5501	48.8
CUAGUG	90.5023	72.5
CUCAGC	58.0639	35.4
CUGAGA	91.3178	63.9
CUGGAC	61.5784	41.4
CUGGGC	2.51908	16.9
CUGUAG	78.2976	63
CUGUGG	62.1403	37.2
CUGUUU	73.9087	76.2
CUUCCC	42.6433	52.2
CUUGAU	80.5239	64.1
CUUGGG	9.26021	24.3
GAAGAA	81.4479	73.9
GAAGGC	10.58	21.7
GAAUAC	55.2316	57.4
GACCCC	30.774	24.9
GACGUG	89.2814	60
GAGCCU	57.1145	52.5
GAGCUU	69.593	57.9
GAGGGG	3.68212	27.7
GAUGGA	24.8604	35.2
GAUGGG	21.1912	44.4
GAUGUG	57.7201	71.9
GCACAC	24.8571	48.5
GCACCG	62.1157	69.5
GCACGC	80.4851	50.7
GCAGGC	2.60471	11.4
GCAGUC	29.667	38.5
GCCGGC	6.325	29.4
GCCGGG	35.8784	57.9
GCCGUG	73.9049	64.2
GCGCGG	44.6926	40.7
GCGCUG	52.6153	64.9
GCGGUC	12.4406	15
GCGUUC	15.5188	17.1
GCUCGG	28.2736	58.3
GCUCUG	59.7366	70.4
GCUGGG	3.77428	12.1
GCUGGU	37.3391	74
GGAGCC	5.39967	11.6
GGAGCG	14.9692	23.7
GGAUGC	3.09145	23.8
GGAUGG	16.9812	23.6
GGCCCC	31.3945	36.4
GGGACG	90.8008	54.6
GGGACU	47.7944	39.3
GGGAGU	2.46876	12
GGGAUC	2.79744	12.9
GGGCCG	3.33195	16.4
GGGCGC	2.60809	17.8
GGGGAG	7.92148	16.8
GGGGCG	2.16874	12.6
GGGGGC	1.52356	8
GGGGGU	1.61887	5.5
GGGUAU	24.4889	37.6
GGGUCU	7.39805	19.8
GUAGUC	2.82261	21.4
GUCCUC	5.98157	5.7
GUGACG	73.6715	45.4
GUGAGG	25.2458	23.9
GUGCGG	19.2527	58.2
GUGCUU	83.9177	72.2
GUGUUG	26.0212	81.4
GUUCAC	8.2257	49.1
GUUGAA	88.9515	68.5
UAACUU	93.2216	76.4
UACAGG	82.213	57.1
UACCGA	89.1774	64.9
UACUGU	94.9126	61.8
UAGAGU	72.8865	61.2
UAGUCC	32.8588	56.8
UAGUUG	81.8448	73.7
UAUAGG	63.136	48
UAUGCC	9.05351	13.7
UAUUCA	93.4573	69
UCACAG	84.5435	23.6
UCACCC	67.3276	60.4
UCAUAG	80.341	40.9
UCAUUC	70.8955	61.6
UCCAGG	80.1303	57.4
UCCCUC	48.5136	36.9
UCCGGA	94.2268	86.3
UCGCAC	86.013	89
UCGGAA	77.3188	92.6
UCUCUC	71.4033	51.1
UCUCUG	93.0384	69.2
UCUGGC	24.7137	22.1
UCUUCA	72.553	62.6
UCUUCC	26.5906	29.7
UCUUUU	92.4194	69.5
UGAAGG	70.824	70.3
UGACCU	29.142	54.3
UGAGCC	71.868	54.6
UGAUAG	91.1786	51.2
UGCCUG	5.96282	17.1
UGCUGG	52.9186	46.5
UGGAAG	59.3656	78.4
UGGACC	72.0377	64.6
UGGAGG	28.0067	18.7
UGGAUC	35.3637	38.7
UGGAUU	88.878	75.1
UGGGAG	12.3449	18.3
UGGUUA	96.6813	71.1
UGUGCC	48.558	52.4
UUAGUG	94.679	75.4
UUCGCC	88.0729	56.9
UUGUGC	60.9944	84.9
UUGUUU	95.1111	84.1
UUUAGC	74.5329	62.9
UUUCAG	86.8289	79.3
UUUUCU	70.9046	64.9
